# Morphological fingerprints enable machine learning–based inference of neuroblastoma cell states without transcriptomics

**DOI:** 10.64898/2026.05.12.724731

**Authors:** Vic Zamloot, Yuanzhong Pan, JinSeok Park

## Abstract

Inference of cancer cell states is essential for understanding oncogenic mechanisms and predicting clinical outcomes, yet current reliance on transcriptomic profiling limits scalability and real-time monitoring. Here, we show that cell morphology provides a low-dimensional, observable representation of cellular identity and its dynamics. Using neuroblastoma (NB) as a model system, we establish a machine learning- morphology profiling framework that infers adrenergic (ADRN) and mesenchymal (MES) cell states directly from high-dimensional morphological fingerprints without reliance on transcriptomic measurements. By benchmarking against single-cell RNA sequencing (scRNA-seq), we demonstrate that morphology-defined states closely align with transcriptomic profiles at single-cell resolution. We further show that cell state transitions are represented as continuous trajectories within a morphology-defined state space. Perturbations targeting distinct regulatory layers, including ROCK signaling and epigenetic regulation via EZH2, drive convergent trajectories along a shared phenotypic axis. Together, these results establish cell morphology as a scalable and non-destructive readout of cell state with machine learning providing a unified framework for high-throughput phenotyping and real-time tracking of cancer cell state plasticity.
