## Supplementary material for "Morphological fingerprints enable machine learning–based inference of neuroblastoma cell states without transcriptomics": Manuscript.pdf: S_Data_2_Result_Fraction_ADRN_MES_bulk.xlsx

### Sheet: Sheet1
Cell_line	F_ADRN_ADRN_score	F_MES_ADRN_score	F_MES_MES_score	F_ADRN_MES_score	sc_ADRN_ssGSEA	bk_ADRN_score
GSM7157153_BE2C	0.703793	0.296207	0.120258	0.879742	1.1018	1.4043
GSM7157155_CHP134	0.770384	0.229616	0.00531084	0.994689	1.0576	1.3268
GSM7157156_CHP212	0.14444	0.85556	0.923489	0.0765105	0.9035	0.8971
GSM7157158_IMR5	0.567469	0.432531	0.0721901	0.92781	0.9871	1.1678
GSM7157159_KELLY	0.94581	0.0541899	0.00614525	0.993855	1.2044	1.3724
GSM7157161_NGP	0.918556	0.0814442	0.0163728	0.983627	1.1714	1.3468
GSM7157162_SKNAS	0.0930108	0.906989	0.929032	0.0709677	0.8671	0.9243
GSM7157163_SKNFI	0.470477	0.529523	0.0486265	0.951374	0.9215	1.3537
GSM7157164_SKNSH	0.311268	0.688732	0.530986	0.469014	0.9052	1.4163
