## Supplementary material for "Morphological fingerprints enable machine learning–based inference of neuroblastoma cell states without transcriptomics": Manuscript.pdf: S_Data_5_YAP_GATA3_intensity.xlsx

### Sheet: Sheet1
CellLine	Cluster	YAP_activity	GATA3
SK-N-AS	1	1.08568	489.496
SK-N-AS	1	1.14867	493.76
SK-N-AS	1	1.15218	474.159
SK-N-AS	1	1.27033	451.088
SK-N-AS	1	1.01763	466.656
SK-N-AS	1	0.983327	484.95
SK-N-AS	1	1.4007	487.311
SK-N-AS	1	1.07378	485.448
SK-N-AS	1	1.32115	489.961
SK-N-AS	1	1.1153	458.507
SK-N-AS	1	1.20876	460.405
SK-N-AS	1	1.16396	462.951
SK-N-AS	1	1.0918	498.87
SK-N-AS	1	1.03467	547.981
SK-N-AS	1	1.37539	491.14
SK-N-AS	1	1.12195	515.398
SK-N-AS	1	1.34013	496.267
SK-N-AS	1	1.12254	468.26
SK-N-AS	1	1.1404	482.471
SK-N-AS	1	1.11521	492.812
SK-N-AS	1	1.17456	484.871
SK-N-AS	1	1.19241	478.164
SK-N-AS	1	1.10821	523.765
SK-N-AS	1	1.06347	499.812
SK-N-AS	1	1.28368	487.996
SK-N-AS	1	1.23205	470.932
SK-N-AS	1	1.219	499.985
SK-N-AS	1	1.16651	477.956
SK-N-AS	1	1.07049	578.625
SK-N-AS	1	1.0415	505.494
SK-N-AS	1	1.06338	479.502
SK-N-AS	1	1.23067	454.937
SK-N-AS	1	1.19733	482.104
SK-N-AS	1	1.121	531.461
SK-N-AS	1	1.15194	475.259
SK-N-AS	1	1.06418	495.267
SK-N-AS	1	1.06843	468.717
SK-N-AS	1	1.22729	480.005
SK-N-AS	1	1.00246	516.208
SK-N-AS	1	0.967818	464.278
SK-N-AS	1	1.19035	464.984
SK-N-AS	1	1.12229	458.395
SK-N-AS	1	1.3154	447.218
SK-N-AS	1	1.20135	465.851
SK-N-AS	1	1.36245	452.907
SK-N-AS	1	1.17036	461.354
SK-N-AS	1	0.945133	459.857
SK-N-AS	1	1.06361	460.474
SK-N-AS	1	1.20449	449.68
SK-N-AS	1	1.15704	505.156
SK-N-AS	1	1.22892	438.658
SK-N-AS	1	1.11062	463.833
SK-N-AS	1	1.59921	455.807
SK-N-AS	1	1.15596	447.759
SK-N-AS	1	1.23201	446.08
SK-N-AS	1	1.12757	468.413
SK-N-AS	1	1.17783	495.491
SK-N-AS	1	1.30386	481.956
SK-N-AS	1	1.21721	461.276
SK-N-AS	1	1.2155	477.634
SK-N-AS	1	1.22126	482.105
SK-N-AS	1	1.2178	520.479
SK-N-AS	1	1.14092	492.597
SK-N-AS	1	1.01841	529.586
SK-N-AS	1	1.18732	502.712
SK-N-AS	1	1.09919	500.395
SK-N-AS	1	1.19043	482.236
SK-N-AS	1	1.17513	465.537
SK-N-AS	1	1.14113	462.381
SK-N-AS	1	1.05812	456.636
SK-N-AS	1	1.05006	450.898
SK-N-AS	1	1.25249	462.114
SK-N-AS	1	1.10984	476.271
SK-N-AS	1	1.29097	463.262
SK-N-AS	1	1.13166	452.414
SK-N-AS	1	1.19508	455.573
SK-N-AS	1	1.31868	516.153
SK-N-AS	1	1.29275	455.607
SK-N-AS	1	1.18654	483.522
SK-N-AS	1	1.15003	460.591
SK-N-AS	1	1.47553	472.907
SK-N-AS	1	1.23554	452.625
SK-N-AS	1	1.23061	448.363
SK-N-AS	1	1.12266	488.496
SK-N-AS	1	1.05337	649.424
SK-N-AS	2	1.22307	526.009
SK-N-AS	2	1.07447	522.819
SK-N-AS	2	1.30515	491.914
SK-N-AS	2	1.01905	494.495
SK-N-AS	2	0.956207	566.447
SK-N-AS	2	1.22709	566.737
SK-N-AS	2	1.11062	584.733
SK-N-AS	2	1.14253	478.51
SK-N-AS	2	1.00067	489.412
SK-N-AS	2	1.11689	469.973
SK-N-AS	2	1.02928	591.895
SK-N-AS	2	1.03991	564.688
SK-N-AS	2	1.10505	503.187
SK-N-AS	2	1.1276	498.271
SK-N-AS	2	1.09445	451.496
SK-N-SH	1	1.1405	551.821
SK-N-SH	1	1.11313	558.951
SK-N-SH	1	1.06325	536.847
SK-N-SH	1	1.22734	536.021
SK-N-SH	1	1.15121	575.805
SK-N-SH	1	1.25193	554.55
SK-N-SH	1	1.14671	584.646
SK-N-SH	1	1.27393	539.636
SK-N-SH	1	1.06566	561.436
SK-N-SH	1	1.11528	670.234
SK-N-SH	1	1.19548	620.883
SK-N-SH	1	1.15381	634.465
SK-N-SH	1	1.06247	595.449
SK-N-SH	1	1.30052	574.928
SK-N-SH	1	1.09489	529.613
SK-N-SH	1	1.21625	506.066
SK-N-SH	1	1.23712	602.777
SK-N-SH	1	1.28186	526.009
SK-N-SH	1	1.1485	553.715
SK-N-SH	1	1.25102	568.342
SK-N-SH	1	1.06116	547.428
SK-N-SH	1	1.26573	552.662
SK-N-SH	1	1.32152	607.589
SK-N-SH	1	1.17126	550.467
SK-N-SH	1	1.28039	604.702
SK-N-SH	1	1.3158	524.804
SK-N-SH	1	1.34637	535.337
SK-N-SH	1	1.3289	528.246
SK-N-SH	1	1.01654	569.735
SK-N-SH	1	1.4155	587.078
SK-N-SH	1	1.3237	645.724
SK-N-SH	1	1.16817	623.399
SK-N-SH	1	1.28996	607.921
SK-N-SH	1	1.11377	510.453
SK-N-SH	1	1.09472	637.062
SK-N-SH	1	1.21958	615.784
SK-N-SH	1	1.14597	630.602
SK-N-SH	1	1.32597	550.232
SK-N-SH	1	1.25874	560.15
SK-N-SH	1	1.17762	531.04
SK-N-SH	1	0.977787	661.416
SK-N-SH	1	1.14088	595.86
SK-N-SH	1	1.31682	600.579
SK-N-SH	1	1.26908	551.063
SK-N-SH	1	1.23845	560.71
SK-N-SH	1	1.21856	574.994
SK-N-SH	1	1.38143	523.129
SK-N-SH	1	1.26945	624.43
SK-N-SH	1	1.21623	578.518
SK-N-SH	1	1.09204	528.151
SK-N-SH	1	1.41106	577.535
SK-N-SH	1	1.05054	706.995
SK-N-SH	1	1.18821	652.459
SK-N-SH	1	1.26429	548.157
SK-N-SH	1	1.29899	610.133
SK-N-SH	1	1.12859	502.159
SK-N-SH	1	1.36482	515.902
SK-N-SH	1	1.20791	566.134
SK-N-SH	1	1.46492	542.201
SK-N-SH	1	1.278	578.645
SK-N-SH	1	1.23605	530.497
SK-N-SH	1	1.26385	540.095
SK-N-SH	1	1.2481	517.287
SK-N-SH	1	1.21396	529.811
SK-N-SH	1	1.25383	562.683
SK-N-SH	1	1.33418	566.432
SK-N-SH	1	1.24195	547.049
SK-N-SH	2	1.10941	622.412
SK-N-SH	2	1.10427	637.711
SK-N-SH	2	1.215	615.584
SK-N-SH	2	1.10997	744.01
SK-N-SH	2	1.21401	607.638
SK-N-SH	2	1.12227	618.922
SK-N-SH	2	1.10699	704.818
SK-N-SH	2	1.16117	626.734
SK-N-SH	2	1.02711	733.63
SK-N-SH	2	0.961911	692.523
SK-N-SH	2	1.16483	577.941
SK-N-SH	2	1.21312	692.372
SK-N-SH	2	1.32037	626.544
SK-N-SH	2	0.927522	641.725
SK-N-SH	2	1.3042	588.974
SK-N-SH	2	1.1552	549.644
SK-N-SH	2	1.32911	562.051
SK-N-SH	2	1.31786	591.102
SK-N-SH	2	1.24874	541.84
SK-N-SH	2	1.0508	618.003
SK-N-SH	2	1.25649	720.501
SK-N-SH	2	1.11146	648.777
SK-N-SH	2	1.19265	632.945
SK-N-SH	2	1.12569	596.801
SK-N-SH	2	1.14728	710.619
SK-N-SH	2	1.11514	606.834
SK-N-SH	2	1.05941	606.576
SK-N-SH	2	1.36027	566.621
SK-N-SH	2	1.15717	575.793
SK-N-SH	2	1.20049	595.42
SK-N-SH	2	1.10588	633.101
SK-N-SH	2	1.39928	683.514
SK-N-SH	2	1.58944	560.682
BE2C	1	1.04292	498.687
BE2C	1	1.23097	608.127
BE2C	1	1.04685	521.712
BE2C	1	1.07593	521.894
BE2C	1	0.972474	691.843
BE2C	1	1.11312	533.224
BE2C	1	0.91592	619.054
BE2C	1	0.965496	639.282
BE2C	1	1.09652	517.94
BE2C	1	0.994714	590.576
BE2C	1	1.13627	485.853
BE2C	1	1.0145	516.519
BE2C	1	0.99141	540.254
BE2C	1	1.01439	532.815
BE2C	1	1.03822	556.931
BE2C	1	0.931169	623.253
BE2C	1	1.05385	555.588
BE2C	1	1.06807	547.397
BE2C	1	0.986469	527.646
BE2C	1	0.926286	583.584
BE2C	1	1.03436	552.041
BE2C	1	1.01518	565.404
BE2C	1	1.05386	576.705
BE2C	1	1.07035	529.958
BE2C	1	1.07026	526.457
BE2C	1	1.03677	601.228
BE2C	1	1.00685	532.797
BE2C	1	1.22697	603.48
BE2C	1	1.12786	561.16
BE2C	1	1.07876	634.43
BE2C	1	1.0325	612.049
BE2C	1	1.05995	580.345
BE2C	1	1.00606	582.554
BE2C	1	0.906442	689.321
BE2C	1	1.0201	552.178
BE2C	1	1.09521	517.213
BE2C	1	1.00573	687.441
BE2C	1	0.997433	677.19
BE2C	1	1.05845	604.255
BE2C	1	0.952253	670.488
BE2C	1	1.04863	644.517
BE2C	1	0.961997	544.837
BE2C	1	0.877938	540.666
BE2C	1	1.04629	526.423
BE2C	1	0.924158	555.718
BE2C	1	1.14928	533.499
BE2C	1	1.16708	684.127
BE2C	1	1.03489	783.364
BE2C	1	0.997603	606.293
BE2C	1	1.03238	504.237
BE2C	1	1.01526	584.908
BE2C	1	0.922511	560.946
BE2C	1	0.876717	658.814
BE2C	1	1.0284	565.836
BE2C	2	1.02233	668.53
BE2C	2	1.01879	596.334
BE2C	2	0.88315	659.89
BE2C	2	0.95013	691.267
BE2C	2	0.990394	614.439
BE2C	2	1.01962	561.414
BE2C	2	1.26307	521.378
BE2C	2	1.22878	556.281
BE2C	2	1.00158	576.656
BE2C	2	0.951156	563.195
BE2C	2	1.04702	638.212
BE2C	2	1.07217	752.229
BE2C	2	1.06417	758.98
BE2C	2	1.08723	586.259
BE2C	2	1.0965	592.891
BE2C	2	1.01471	873.147
BE2C	2	0.958127	794.792
BE2C	2	0.933982	792.577
BE2C	2	1.03405	648.84
BE2C	2	0.945927	653.202
BE2C	2	0.945279	590.409
BE2C	2	1.0774	761.804
BE2C	2	1.03152	626.192
BE2C	2	0.939607	664.617
BE2C	2	1.03787	580.849
BE2C	2	1.04719	759.286
BE2C	2	0.951388	634.737
BE2C	2	1.03153	657.517
BE2C	2	1.03731	645.992
BE2C	2	1.03758	623.945
BE2C	2	1.15176	603.902
BE2C	2	0.99628	670.166
BE2C	2	0.942906	600.715
BE2C	2	0.931364	792.337
BE2C	2	1.1528	785.911
BE2C	2	0.825402	650.139
BE2C	2	0.947008	576.817
BE2C	2	1.21295	741.639
BE2C	2	0.927962	611.258
BE2C	2	1.00638	626.728
BE2C	2	0.940673	728.723
BE2C	2	1.02831	779.679
BE2C	2	0.978028	759.79
BE2C	2	1.08886	828.852
BE2C	2	0.856745	806.873
BE2C	2	0.976151	723.683
KELLY	1	1.02579	567.766
KELLY	1	1.03752	510.936
KELLY	1	1.02983	543.876
KELLY	1	1.0447	538.909
KELLY	1	1.03623	537.096
KELLY	1	1.09176	598.915
KELLY	1	1.05618	551.65
KELLY	1	1.03687	662.431
KELLY	2	1.04163	560.839
KELLY	2	1.04646	576.748
KELLY	2	1.01989	707.001
KELLY	2	0.993252	717.199
KELLY	2	1.03077	598.038
KELLY	2	1.056	658.467
KELLY	2	1.03059	518.526
KELLY	2	1.0685	568.538
KELLY	2	1.01712	657.312
KELLY	2	1.0635	619.782
KELLY	2	0.96468	609.831
KELLY	2	1.14155	541.859
KELLY	2	1.02392	638.921
KELLY	2	1.05008	579.024
KELLY	2	0.977792	611.349
KELLY	2	1.11846	569.718
KELLY	2	1.01896	638.901
KELLY	2	1.05393	637.671
KELLY	2	1.04768	775.234
KELLY	2	1.10657	714.285
KELLY	2	1.04504	698.497
KELLY	2	1.00226	676.556
KELLY	2	1.00193	818.27
KELLY	2	1.03882	658.43
KELLY	2	0.948517	701.226
KELLY	2	0.994662	647.249
KELLY	2	1.05646	670.158
KELLY	2	1.01509	722.381
KELLY	2	1.02235	1038.52
KELLY	2	1.03061	1002.19
KELLY	2	0.94831	691.35
KELLY	2	0.981182	841.668
KELLY	2	1.06383	756.954
KELLY	2	1.11798	858.45
KELLY	2	1.03462	746.458
KELLY	2	1.01411	624.215
KELLY	2	1.02539	650.067
KELLY	2	0.988846	587.375
KELLY	2	1.04263	629.04
KELLY	2	1.08897	531.775
KELLY	2	1.10166	528.454
KELLY	2	1.03138	545.451
KELLY	2	1.03313	532.115
KELLY	2	1.04152	563.297
KELLY	2	1.03011	558.398
KELLY	2	1.007	548.375
KELLY	2	1.00933	559.529
KELLY	2	1.03654	604.81
KELLY	2	1.07036	603.907
KELLY	2	1.08079	567.135
KELLY	2	1.00386	530.513
KELLY	2	1.02348	763.422
KELLY	2	1.04769	656.07
KELLY	2	0.954899	704.333
KELLY	2	0.940279	538.365
KELLY	2	1.02412	671.02
KELLY	2	1.01293	704.098
KELLY	2	0.994509	649.16
KELLY	2	0.967327	665.913
KELLY	2	0.898669	618.541
KELLY	2	0.939853	583.832
KELLY	2	1.02447	611.726
KELLY	2	1.04564	566.811
KELLY	2	1.06164	573.667
KELLY	2	1.05993	488.982
KELLY	2	1.09288	496.437
KELLY	2	1.01188	581.924
KELLY	2	0.983646	591.811
KELLY	2	0.984959	592.46
KELLY	2	0.970428	539.894
KELLY	2	1.04223	602.856
KELLY	2	0.991843	552.603
KELLY	2	0.989016	544.32
KELLY	2	1.05065	557.227
KELLY	2	0.96737	647.037
KELLY	2	0.979125	580.136
KELLY	2	0.925369	654.295
KELLY	2	1.04951	644.721
KELLY	2	0.998457	574.213
KELLY	2	1.03455	519.422
KELLY	2	1.03944	553.998
KELLY	2	1.04374	570.848
KELLY	2	1.09716	556.271
KELLY	2	0.977012	570.917
KELLY	2	1.0759	622.249
KELLY	2	0.947782	593.422
KELLY	2	0.94767	674.59
KELLY	2	1.04694	574.697
KELLY	2	1.05749	495.982
KELLY	2	1.00361	601.209
KELLY	2	0.882812	588.849
KELLY	2	0.949528	637.673
