## Supplementary material for "Morphological fingerprints enable machine learning–based inference of neuroblastoma cell states without transcriptomics": Manuscript.pdf: S_Data_7_Raw_data_morph_migration_SKNSH.xlsx

### Sheet: Sheet1
Area	Major Axis	Minor Axis	SSF	Perimeter	Circularity	Time	Cell
439.83	32.258	17.829	0.46953	86.435	0.83338	1	1
749.95	33.089	30.537	0.2812	109.78	0.38514	2	1
872.38	36.93	32.843	0.2918	125.68	0.45725	3	1
643.88	34.267	26.544	0.33501	113.56	0.63241	4	1
772.98	51.46	20.175	0.66193	129.03	0.91994	5	1
370.33	28.335	16.853	0.43631	77.123	0.80389	1	2
558.22	43.204	16.688	0.67184	104.99	0.92239	2	2
677.62	54.13	17.402	0.80723	134.16	0.94692	3	2
1114.2	95.834	16.749	1.4848	208.97	0.98461	4	2
899.05	78.131	23.557	0.86072	181.17	0.95347	5	2
443.06	39.945	15.171	0.68327	96.996	0.92507	1	3
447.5	38.727	15.894	0.63232	96.41	0.9119	2	3
553.77	45.738	15.941	0.74456	105.96	0.9373	3	3
720.05	59.404	15.929	0.96777	130.48	0.96338	4	3
663.48	51.781	16.935	0.79347	118.94	0.94501	5	3
445.08	39.656	14.634	0.70321	97.969	0.92942	1	4
433.36	42.45	13.193	0.83498	96.515	0.95048	2	4
761.26	51.273	19.18	0.69373	121.61	0.9274	3	4
813.18	52.607	20.098	0.67925	126.01	0.92414	4	4
648.12	40.258	20.633	0.50632	103.99	0.85867	5	4
835.21	55.278	20.152	0.71184	132.23	0.93118	1	5
917.03	61.15	19.64	0.80798	139.11	0.94702	2	5
1100.3	71.282	21.144	0.87487	166.19	0.95499	3	5
1138.9	66.91	25.145	0.69053	167.56	0.9267	4	5
1001.3	59.483	30.154	0.51192	170.24	0.86199	5	5
982.49	64.143	21.783	0.76416	163.85	0.94057	1	6
1199.7	83.622	19.874	1.0919	191.67	0.97135	2	6
1031.6	85.19	18.371	1.2034	193.03	0.97647	3	6
1233	85.575	19.67	1.129	191.69	0.97323	4	6
1143.1	80.737	19.813	1.0575	190.83	0.96942	5	6
181.22	17.614	13.51	0.33834	52.579	0.64163	1	7
191.93	18.256	13.572	0.34907	52.929	0.66883	2	7
224.86	21.906	13.507	0.42088	60.789	0.78729	3	7
204.05	20.451	12.829	0.4137	56.608	0.77878	4	7
204.46	20.298	12.955	0.4066	56.107	0.76984	5	7
549.94	36.539	19.582	0.48423	99.837	0.84427	1	8
614.59	38.689	21.012	0.47783	105.1	0.83967	2	8
915.01	53.564	22.355	0.6218	129.77	0.90875	3	8
956.02	61.179	20.605	0.77052	142.75	0.94158	4	8
1132.2	67.532	23.028	0.76105	162.13	0.94007	5	8
235.77	26.044	11.792	0.57315	68.913	0.89162	1	9
294.16	30.608	13.002	0.61088	75.681	0.90528	2	9
365.07	33.888	14.365	0.61218	86.465	0.9057	3	9
449.93	29.568	20.105	0.38166	84.935	0.73326	4	9
500.44	31.624	20.525	0.39985	87.661	0.76077	5	9
934.4	41.366	29.215	0.36744	120	0.70795	1	10
1009.4	46.889	29.114	0.41794	135.28	0.78387	2	10
1223.3	59.074	30.276	0.50636	158.08	0.85869	3	10
1133.6	61.595	25.506	0.6267	155.16	0.91024	4	10
1416.3	65.122	30.81	0.54852	172.07	0.88101	5	10
221.23	23.688	12.227	0.50276	61.383	0.85649	1	11
238.6	24.914	12.75	0.50709	67.156	0.85913	2	11
283.05	26.49	13.768	0.49932	68.42	0.85433	3	11
334.16	30.347	14.207	0.55432	77.424	0.88364	4	11
232.34	25.833	11.607	0.57755	65.272	0.89337	5	11
848.94	54.987	20.563	0.69394	135.32	0.92744	1	12
718.03	51.451	18.713	0.7135	123.67	0.93151	2	12
860.66	56.428	20.88	0.70134	150.16	0.92902	3	12
894.2	65.623	19.077	0.89268	161.96	0.95681	4	12
952.99	61.983	21.758	0.73927	153.44	0.93636	5	12
843.29	42.421	26.304	0.41851	117.08	0.78454	1	13
846.72	43.51	27.199	0.41514	123.72	0.78053	2	13
817.63	46.128	24.099	0.49672	119.82	0.85267	3	13
1058.7	56.175	24.848	0.58667	140.55	0.89685	4	13
965.11	60.672	21.943	0.71754	153.25	0.93231	5	13
919.66	51.601	23.171	0.57792	129.45	0.89351	1	14
961.07	59.273	21.312	0.72176	142.12	0.93313	2	14
831.57	52.854	21.811	0.62885	134	0.91088	3	14
882.48	65.867	18.277	0.93524	152.6	0.96073	4	14
1076.8	77.694	20.643	0.97672	187.33	0.96406	5	14
1204.3	40.979	39.39	0.26998	142.7	0.27575	1	15
1083.7	47.071	30.773	0.39694	137.68	0.75669	2	15
1313.2	58.449	30.191	0.50239	154.25	0.85626	3	15
1507.8	56.458	34.916	0.41962	154.19	0.78583	4	15
1435	50.124	37.659	0.3454	148.78	0.65994	5	15
301.23	26.983	15.621	0.44826	73.522	0.81538	1	16
414.37	29.729	19.131	0.40327	83.855	0.76544	2	16
347.9	30.464	16.159	0.48925	84.976	0.84774	3	16
471.75	28.83	21.969	0.34055	86.49	0.64754	4	16
366.69	32.812	15.033	0.56641	87.056	0.88887	5	16
248.1	27.585	11.933	0.59987	69.715	0.90158	1	17
234.76	25.728	12.808	0.52131	69.256	0.86729	2	17
272.34	29.751	12.332	0.62605	72.836	0.91004	3	17
291.33	34.813	11.112	0.81305	81.182	0.94769	4	17
328.3	42.136	10.457	1.0457	98.205	0.96872	5	17
344.06	24.944	17.773	0.36421	71.865	0.70165	1	18
297.19	25.316	15.151	0.43362	69.1	0.80114	2	18
361.44	24.823	18.75	0.34356	73.76	0.65531	3	18
366.08	27.189	17.566	0.40168	75.651	0.76328	4	18
401.24	27.836	18.627	0.3878	77.588	0.74309	5	18
288.5	24.809	15.061	0.42748	68.062	0.79466	1	19
330.32	28.465	15.058	0.49055	74.28	0.84861	2	19
272.95	24.836	14.224	0.45313	67.531	0.81976	3	19
369.32	25.616	18.653	0.35637	73.822	0.68536	4	19
288.1	23.262	16.626	0.36308	70.08	0.69938	5	19
556.4	37.001	19.547	0.49124	97.553	0.84907	1	20
510.54	29.725	22.067	0.34957	85.154	0.67	2	20
567.92	32.219	22.775	0.36712	91.974	0.70734	3	20
563.27	33.401	22.089	0.3924	93.727	0.75009	4	20
493.97	27.941	22.971	0.31566	88.781	0.56933	5	20
305.07	40.906	10.214	1.0392	100.46	0.96832	1	21
484.68	58.304	12.682	1.1931	127.28	0.97606	2	21
504.07	51.124	15.052	0.88143	121.96	0.95568	3	21
657.82	44.406	19.445	0.59264	114.37	0.89903	4	21
582.87	39.471	19.084	0.53673	100.91	0.87534	5	21
324.87	31.625	13.435	0.61086	76.997	0.90528	1	22
337.19	32.079	14.323	0.58123	79.894	0.89479	2	22
429.12	28.63	19.437	0.38225	81.703	0.73424	3	22
470.94	29.195	21.017	0.36049	82.967	0.6941	4	22
489.73	26.238	23.978	0.28397	83.686	0.40602	5	22
1054.2	46.999	28.963	0.4211	130.35	0.78755	1	23
1168.4	50.636	29.973	0.43841	139.4	0.80599	2	23
1284.7	55.464	31.368	0.45886	153.2	0.82471	3	23
1096.2	58.26	26.218	0.57666	149.03	0.89302	4	23
995.82	41.232	31.008	0.34508	119.79	0.65913	5	23
272.34	22.185	18.607	0.30941	76.81	0.54458	1	24
315.78	25.067	18.492	0.35178	78.677	0.67512	2	24
385.88	28.914	18.586	0.40372	83.77	0.76604	3	24
344.06	26.335	18.233	0.37481	78.891	0.72155	4	24
337.19	31.15	14.754	0.54792	84.118	0.88073	5	24
769.95	75.296	19.918	0.98103	179.37	0.96438	1	25
1540.9	90.14	23.218	1.0075	205.23	0.96626	2	25
1032.6	91.712	16.137	1.4749	197.46	0.9844	3	25
1741.7	89.646	26.174	0.8888	210.61	0.95643	4	25
1604.8	86.77	24.952	0.90243	211.43	0.95776	5	25
