## Supplementary material for "Morphological fingerprints enable machine learning–based inference of neuroblastoma cell states without transcriptomics": Manuscript.pdf: S_Data_8_Raw_data_morph_ROCK_Inhibitor.xlsx

### Sheet: Sheet1
Area	Major Axis	Minor Axis	SSF	Perimeter	Circularity	YAP activity	Time	Exp	clustering	initial timpoint clustering
677.62	45.665	19.685	2.3198	114.03	0.90232	1.0861	1	1	1	1
712.98	45.366	21.137	2.1463	119.17	0.88482	1.0471	2	1	1	1
670.95	43.918	20.438	2.1489	110.82	0.88512	1.0327	3	1	1	1
569.6	42.493	17.731	2.3965	108.27	0.90878	1.0109	4	1	1	1
565.29	34.399	22.093	1.557	98.042	0.76649	1.1157	1	1	1	1
432.96	30.366	18.755	1.6191	83.317	0.78646	1.0791	2	1	1	1
435.18	32.481	18.145	1.79	87.185	0.8294	1.0857	3	1	1	1
404.61	29.746	18.343	1.6216	83.772	0.78723	1.0921	4	1	1	1
278	24.92	14.674	1.6983	66.739	0.80826	1.1164	1	1	2	2
200.42	22.605	11.892	1.9008	59.875	0.85043	1.1254	2	1	2	2
154.35	15.969	12.92	1.236	49.716	0.5877	0.96404	3	1	2	2
203.72	20.67	12.948	1.5964	57.925	0.77949	1.108	4	1	2	2
331.33	28.424	16.151	1.7599	81.858	0.82288	1.0916	1	1	2	2
305.68	27.457	15.803	1.7374	82.446	0.81775	1.1229	2	1	2	2
272.95	28.408	13.898	2.0441	82.11	0.87216	1.1111	3	1	2	2
208.84	25.579	12.499	2.0465	70.812	0.87248	1.0386	4	1	2	2
393.16	33.302	15.745	2.1151	85.161	0.88117	1.0155	1	1	2	2
355.78	32.699	14.313	2.2845	80.27	0.89911	1.0329	2	1	2	2
352.55	34.052	13.694	2.4866	82.076	0.91557	1.0382	3	1	1	2
298.87	27.525	14.331	1.9207	73.208	0.85378	1.0348	4	1	2	2
659.24	43.254	21.356	2.0254	116.57	0.86962	1.241	1	1	1	1
539.03	42.237	17.698	2.3865	106.84	0.90798	1.111	2	1	1	1
473.16	36.386	17.46	2.084	96.104	0.87736	1.1263	3	1	1	1
430.67	37.849	16.295	2.3228	100.61	0.90258	1.0317	4	1	1	1
642.87	52.843	16.22	3.2578	119.29	0.95172	1.1385	1	1	1	1
594.58	50.669	15.668	3.234	114.34	0.95099	1.2158	2	1	1	1
567.51	47.356	16.069	2.9471	108.09	0.94067	1.1999	3	1	1	1
586.37	44.681	17.345	2.576	111.49	0.92157	1.2205	4	1	1	1
892.58	44.13	28.088	1.5711	126.82	0.77128	1.2393	1	1	1	1
712.57	39.166	27.107	1.4448	118.41	0.72178	1.2245	2	1	1	1
434.78	35.802	17.708	2.0218	104.02	0.86912	1.1555	3	1	1	1
375.78	30.705	18.164	1.6905	93.907	0.80627	1.1254	4	1	1	1
238.6	31.983	10.956	2.9191	80.031	0.93949	0.96884	1	1	2	2
264.46	31.304	11.458	2.7321	77.716	0.93061	1.0204	2	1	2	2
234.96	26.658	11.779	2.2632	67.196	0.89709	1.0645	3	1	2	2
251.8	26.672	12.767	2.0891	68.486	0.87799	1.0503	4	1	2	2
331.94	37.972	12.523	3.0321	92.67	0.94405	1.0471	1	1	1	1
359.01	34.091	15.577	2.1886	92.117	0.88951	1.29	2	1	1	1
180.21	23.133	10.69	2.1639	58.496	0.88681	1.154	3	1	2	1
147.89	24.426	8.3131	2.9382	58.518	0.9403	1.0359	4	1	2	1
570.74	35.303	21.176	1.6671	97.362	0.80012	1.353	1	1	1	1
565.49	36.153	20.6	1.755	98.352	0.82177	1.3672	2	1	1	1
460.23	34.111	18.13	1.8815	92.16	0.84706	1.2414	3	1	1	1
520.03	40.02	17.169	2.331	101.72	0.9033	1.2294	4	1	1	1
738.84	56.797	17.493	3.2468	144.9	0.95139	1.0898	1	1	1	1
596.2	51.711	16.613	3.1127	132.87	0.94699	1.2084	2	1	1	1
597.21	51.034	16.105	3.1689	125.68	0.9489	1.2814	3	1	1	1
534.98	52.962	17.644	3.0017	136.81	0.94287	1.3433	4	1	1	1
414.57	32.699	17.29	1.8912	86.53	0.84877	1.1046	1	1	1	1
256.18	22.503	15.273	1.4734	62.797	0.73441	1.1612	2	1	2	1
299.21	25.011	16.137	1.55	71.018	0.76403	1.2524	3	1	2	1
295.78	23.181	18.38	1.2612	78.764	0.60933	1.3179	4	1	1	1
176.78	31.054	7.9314	3.9153	71.305	0.96683	1.0188	1	1	2	2
190.72	27.663	9.7629	2.8335	67.147	0.93565	0.96684	2	1	2	2
137.58	22.243	8.1412	2.7322	53.553	0.93061	1.0238	3	1	2	2
169.44	24.021	9.6736	2.4831	61.971	0.91533	1.062	4	1	2	2
486.09	35.171	19.655	1.7894	103.68	0.82927	1.3426	1	1	1	1
335.38	25.859	18.634	1.3877	82.6	0.69334	1.284	2	1	1	1
302.65	22.04	18.517	1.1903	70.617	0.54238	1.383	3	1	1	1
318.07	23.032	18.454	1.2481	70.249	0.59835	1.3357	4	1	1	1
688.33	70.913	13.587	5.2191	147.9	0.98147	1.1814	1	1	1	1
554.99	56.143	13.594	4.1299	126.38	0.97024	1.2109	2	1	1	1
540.04	58.703	14.358	4.0886	130.73	0.96963	1.2498	3	1	1	1
573.78	67.078	12.512	5.3613	141.37	0.98245	1.2325	4	1	1	1
263.86	42.084	8.7381	4.8162	98.725	0.97821	1.0958	1	1	2	2
309.31	45.324	9.4504	4.796	99.11	0.97802	1.0272	2	1	2	2
407.5	56.799	10.361	5.4818	122.63	0.98322	1.2193	3	1	1	2
332.61	40.642	10.977	3.7025	96.816	0.96283	1.1222	4	1	2	2
900.67	57.058	20.839	2.738	141.13	0.93092	1.1969	1	1	1	1
872.58	59.96	19.46	3.0812	145.28	0.94587	1.2409	2	1	1	1
734.19	50.695	19.383	2.6154	123.93	0.92402	1.2605	3	1	1	1
749.81	39.262	28.437	1.3807	126.71	0.6895	1.366	4	1	1	1
214.76	21.181	14.268	1.4845	61.499	0.73908	1.0012	1	1	2	2
163.45	21.391	10.87	1.968	57.794	0.86128	1.0136	2	1	2	2
166.48	18.965	11.642	1.6291	51.487	0.78942	1.0727	3	1	2	2
161.42	18.114	12.315	1.4709	51.589	0.73333	1.0673	4	1	2	2
254.56	20.682	16.338	1.2659	62.119	0.61318	0.99246	1	1	2	2
301.23	21.074	18.697	1.1271	64.519	0.46138	1.0412	2	1	1	2
267.69	21.511	16.506	1.3032	65.119	0.64121	1.0161	3	1	2	2
298.67	20.007	19.483	1.0269	66.61	0.22752	1.0171	4	1	1	2
267.29	25.488	14.149	1.8014	66.845	0.83178	1.2713	1	2	2	2
214.76	25.63	11.147	2.2993	61.238	0.90047	1.1211	2	2	2	2
227.69	24.633	12.183	2.0218	62.578	0.86912	1.2022	3	2	2	2
217.86	23.419	12.351	1.8962	63.178	0.84963	1.0687	4	2	2	2
345.48	25.364	19.207	1.3206	78.609	0.65313	1.0377	1	2	1	1
227.89	18.674	16.214	1.1517	58.023	0.49609	0.92659	2	2	2	1
259.82	22.004	15.617	1.409	61.453	0.70446	0.95252	3	2	2	1
282.71	20.902	17.846	1.1713	66.455	0.52067	0.93479	4	2	1	1
313.76	30.388	13.774	2.2062	78.509	0.89138	1.0444	1	2	2	2
403.86	27.722	19.725	1.4054	78.918	0.70267	1.03	2	2	1	2
405.68	28.909	18.568	1.5569	78.056	0.76646	0.87641	3	2	1	2
384.13	29.423	17.235	1.7072	83.38	0.81048	0.86647	4	2	1	2
510.74	51.377	13.773	3.7303	122.7	0.9634	1.115	1	2	1	1
349.32	35.823	13.132	2.7279	92.52	0.93038	1.0089	2	2	1	1
298	34.329	12.121	2.8321	83.384	0.93559	1.0906	3	2	1	1
247.36	23.019	14.123	1.6299	62.717	0.78967	0.94678	4	2	2	1
448.51	28.802	20.663	1.3939	82.918	0.69664	0.98863	1	2	1	1
409.93	26.008	21.274	1.2225	81.478	0.57527	1.0349	2	2	1	1
347.7	27.828	16.674	1.6689	76.729	0.80061	0.98321	3	2	2	1
308.24	26.077	15.7	1.661	71.307	0.79845	0.96784	4	2	2	1
477	42.777	15.256	2.8041	107.49	0.93425	1.0983	1	2	1	1
472.96	41.716	15.483	2.6944	98.971	0.92858	1.163	2	2	1	1
413.76	32.601	16.761	1.945	84.167	0.85771	1.1754	3	2	1	1
343.46	32.389	14.164	2.2867	85.438	0.89931	1.1144	4	2	2	1
360.43	25.067	19.512	1.2847	74.906	0.62777	1.2572	1	2	1	1
235.57	19.349	16.56	1.1684	61.289	0.51719	1.0985	2	2	2	1
309.72	21.787	18.632	1.1693	66.852	0.51827	1.0496	3	2	1	1
295.64	20.722	18.786	1.1031	65.578	0.42207	1.0053	4	2	1	1
284.26	22.212	17.133	1.2965	66.455	0.63644	1.0852	1	2	2	2
252.74	21.003	16.021	1.311	62.071	0.64665	1.2504	2	2	2	2
239.41	18.86	16.759	1.1253	59.307	0.45862	1.2925	3	2	2	2
240.29	20.454	15.853	1.2902	64.881	0.63186	1.3055	4	2	2	2
555.59	45.508	16.032	2.8385	107.03	0.93589	1.0688	1	2	1	1
483.87	45.667	14.074	3.2448	104.33	0.95133	1.0095	2	2	1	1
428.51	46.099	12.218	3.773	101.99	0.96424	1.0191	3	2	1	1
415.04	44.674	12.296	3.6332	106.89	0.96138	1.0146	4	2	1	1
320.22	22.445	18.659	1.2029	68.033	0.55577	1.4131	1	2	1	1
352.75	22.871	20.269	1.1284	70.034	0.46325	1.2139	2	2	1	1
245.07	19.899	16.438	1.2105	59.183	0.56355	1.164	3	2	2	1
241.43	20.818	15.271	1.3633	61.869	0.67965	1.0321	4	2	2	1
643.88	50.635	19.16	2.6427	128.82	0.92564	1.0558	1	2	1	1
455.38	45.055	14.169	3.1797	106.13	0.94926	1.0721	2	2	1	1
355.58	36.655	13.293	2.7574	90.108	0.93192	1.0741	3	2	1	1
463.87	46.723	13.252	3.5256	116.88	0.95893	1.0795	4	2	1	1
287.49	31.44	12.521	2.511	81.429	0.91728	1.0451	1	2	2	2
226.68	27.35	11.464	2.3858	69.7	0.90792	1.0295	2	2	2	2
196.58	27.641	10.195	2.7111	65.455	0.92949	1.06	3	2	2	2
183.65	22.256	11.34	1.9626	63.181	0.86046	1.0184	4	2	2	2
716.21	56.41	18.054	3.1244	145.3	0.9474	1.4989	1	2	1	1
461.85	47.386	14.509	3.2659	129.94	0.95197	1.3792	2	2	1	1
460.03	49.029	12.915	3.7964	115.47	0.96468	1.2742	3	2	1	1
379.35	47.919	11.636	4.1183	141.29	0.97007	1.3009	4	2	1	1
1088.2	52.164	28.569	1.8259	144.12	0.8367	1.2473	1	2	1	1
822.28	40.89	27.364	1.4943	119.74	0.74306	1.4284	2	2	1	1
813.39	42.415	25.637	1.6544	120.99	0.79666	1.3453	3	2	1	1
782.81	40.921	26.324	1.5545	125.97	0.76562	1.3451	4	2	1	1
342.04	24.223	18.545	1.3062	69.841	0.64334	1.1227	1	2	1	1
265.67	22.013	15.965	1.3788	63.255	0.68849	1.1212	2	2	2	1
337.4	23.952	18.846	1.2709	70.537	0.61716	1.1147	3	2	1	1
400.09	26.805	19.59	1.3683	77.18	0.68255	1.1208	4	2	1	1
510.74	54.801	13.236	4.1404	143.23	0.9704	1.0749	1	2	1	1
456.19	37.95	17.52	2.1661	109.07	0.88706	1.0945	2	2	1	1
450.94	35.929	17.268	2.0807	94.972	0.87693	1.1422	3	2	1	1
363.86	28.798	17.401	1.655	83.792	0.7968	1.1098	4	2	2	1
272.54	25.637	14.481	1.7704	71.144	0.82519	1.0539	1	2	2	2
289.31	24.482	15.753	1.5542	67.98	0.76551	1.0835	2	2	2	2
194.15	18.444	13.91	1.3259	52.411	0.65663	1.0512	3	2	2	2
225.47	17.42	17.009	1.0242	56.935	0.21599	1.0549	4	2	1	2
364.67	33.174	14.973	2.2156	83.044	0.89235	0.86174	1	2	2	2
283.66	29.378	13.35	2.2007	73.396	0.8908	0.85773	2	2	2	2
379.22	33.597	14.782	2.2729	80.241	0.89801	0.9388	3	2	2	2
237.39	30.257	10.418	2.9042	69.461	0.93885	0.84179	4	2	2	2
741.66	52.387	19.19	2.7299	127.46	0.93049	1.0617	1	2	1	1
740.45	52.923	18.365	2.8817	120.09	0.93786	1.0741	2	2	1	1
421.24	40.311	13.874	2.9054	96.703	0.9389	0.99311	3	2	1	1
486.16	49.878	12.772	3.9051	112.93	0.96666	1.0225	4	2	1	1
437.2	29.178	20.182	1.4457	84.501	0.72219	1.2805	1	2	1	1
397.4	24.743	21.005	1.178	73.85	0.52852	1.2203	2	2	1	1
391.94	27.018	19.007	1.4214	75.81	0.71067	1.1987	3	2	1	1
359.08	23.308	21.074	1.106	76.271	0.42717	1.1555	4	2	1	1
540.24	38.474	19.53	1.9699	100.66	0.86158	0.9816	1	3	1	1
528.52	34.057	20.947	1.6259	95.607	0.78849	0.97189	2	3	1	1
499.63	34.493	19.681	1.7526	91.643	0.82125	0.96973	3	3	1	1
425.95	29.808	19.802	1.5053	87.685	0.74744	0.92909	4	3	1	1
588.73	43.514	17.683	2.4607	104.56	0.9137	1.3619	1	3	1	1
484.68	40.261	16.159	2.4916	96.97	0.91593	1.21	2	3	1	1
544.48	43.737	16.441	2.6602	105.65	0.92665	1.2621	3	3	1	1
587.31	39.135	20.21	1.9365	102.41	0.85635	1.2071	4	3	1	1
410.13	27.479	20.739	1.325	81.802	0.65604	1.0775	1	3	1	1
327.5	25.59	17.289	1.4802	73.102	0.73727	1.0202	2	3	2	1
331.74	24.917	17.74	1.4046	71.027	0.70223	0.99589	3	3	1	1
294.16	22.765	17.024	1.3372	68.906	0.66389	0.99985	4	3	2	1
382.25	32.424	17.41	1.8623	87.425	0.84361	0.99035	1	3	1	1
419.83	32.849	17.929	1.8322	89.341	0.83792	0.97933	2	3	1	1
392.15	36.242	15.218	2.3816	93.875	0.90757	1.0268	3	3	1	1
266.95	27.46	13.6	2.0191	73.238	0.86874	0.98482	4	3	2	1
281.63	28.241	13.808	2.0453	73.882	0.87233	1.0382	1	3	2	2
211.13	29.154	9.7043	3.0043	68.004	0.94298	1.0132	2	3	2	2
219.81	25.539	11.376	2.2449	63.847	0.89531	1.0588	3	3	2	2
182.1	23.97	10.184	2.3537	62.031	0.90526	0.95453	4	3	2	2
381.44	26.852	19.234	1.3961	77.964	0.69783	1.1819	1	3	1	1
322.04	21.977	19.183	1.1457	68.308	0.48796	0.96425	2	3	1	1
233.35	22.554	13.572	1.6618	61.83	0.79867	1.0338	3	3	2	1
250.52	19.672	16.9	1.164	62.398	0.51183	0.91899	4	3	2	1
202.84	18.113	15.1	1.1995	55.857	0.55224	1.0041	1	3	2	2
132.94	14.916	12.024	1.2405	44.673	0.59177	0.84139	2	3	2	2
172.54	17.351	13.194	1.315	51.485	0.64942	0.8814	3	3	2	2
142.1	16.043	11.798	1.3599	46.026	0.67767	0.82002	4	3	2	2
250.72	21.907	15.007	1.4599	61.048	0.72855	0.9182	1	3	2	2
292.95	22.651	17.011	1.3315	67.602	0.66027	0.96828	2	3	2	2
338	23.953	18.41	1.3011	70.35	0.63976	1.0498	3	3	2	2
236.65	21.264	14.641	1.4524	63.087	0.72521	1.0253	4	3	2	2
347.09	33.071	14.073	2.3499	84.856	0.90494	1.1067	1	3	2	2
217.59	27.184	10.92	2.4893	71.5	0.91576	1.0906	2	3	2	2
188.9	23.926	10.908	2.1934	64.608	0.89002	1.0819	3	3	2	2
180.55	23.874	10.335	2.31	64.562	0.90144	1.0812	4	3	2	2
514.98	40.359	17.598	2.2934	109.2	0.89993	0.9756	1	3	1	1
413.97	30.404	18.462	1.6469	85.617	0.79454	0.91126	2	3	1	1
408.71	32.325	17.279	1.8708	85.325	0.84515	0.94197	3	3	1	1
404.07	32.923	16.209	2.0311	85.697	0.8704	0.90419	4	3	2	1
351.13	26.242	18.706	1.4028	77.053	0.70133	0.90168	1	3	1	1
229.71	21.135	14.577	1.4499	58.988	0.72408	0.93364	2	3	2	1
201.43	18.488	14.983	1.2339	57.878	0.58585	0.87569	3	3	2	1
142.23	17.438	11.008	1.5841	48.586	0.77556	0.84624	4	3	2	1
542.26	36.632	20.328	1.802	100	0.8319	1.6002	1	3	1	1
308.51	27.176	16.12	1.6859	80.23	0.80508	1.4986	2	3	2	1
206.28	19.438	14.414	1.3486	57.809	0.67094	1.2785	3	3	2	1
226.08	18.973	16.746	1.133	61.887	0.47013	1.2441	4	3	2	1
217.19	22.088	13.273	1.6642	60.92	0.79932	1.074	1	3	2	2
308.91	25.977	15.799	1.6442	69.928	0.79378	0.97017	2	3	2	2
222.24	24.183	11.992	2.0166	60.36	0.86839	0.95423	3	3	2	2
202.24	23.166	11.678	1.9838	61.967	0.86365	0.95904	4	3	2	2
240.82	21.289	14.775	1.4409	58.323	0.71996	1.0682	1	3	2	2
227.69	22.301	13.466	1.6561	59.777	0.79711	0.91758	2	3	2	2
233.95	23.701	13.118	1.8067	61.69	0.83286	0.89767	3	3	2	2
208.77	19.927	13.764	1.4477	58.747	0.72311	0.87703	4	3	2	2
328.3	32.574	14.737	2.2103	81.938	0.89181	0.90134	1	3	2	2
218.8	18.857	15.361	1.2276	56.894	0.57998	0.98915	2	3	2	2
148.29	14.781	13.416	1.1018	46.912	0.41976	0.92008	3	3	2	2
120.21	13.09	12.123	1.0798	42.648	0.3772	0.8125	4	3	2	2
196.38	21.102	12.537	1.6831	57.381	0.80437	1.0422	1	3	2	2
253.15	23.779	14.534	1.6361	65.54	0.79148	1.1318	2	3	2	2
222.64	22.698	13.729	1.6533	64.178	0.79635	1.157	3	3	2	2
142.84	20.597	9.9863	2.0626	56.326	0.87461	1.0899	4	3	2	2
238.8	26.428	12.718	2.078	71.691	0.87659	1.122	1	3	2	2
219.61	22.204	13.721	1.6183	61.952	0.78623	1.1508	2	3	2	2
160.82	20.729	10.985	1.8871	59.218	0.84805	1.0922	3	3	2	2
168.5	17.389	13.066	1.3309	51.41	0.65985	1.0897	4	3	2	2
421.85	28.154	19.561	1.4393	78.37	0.7192	1.4543	1	3	1	1
364.27	26.201	18.268	1.4343	72.438	0.71686	1.2775	2	3	1	1
338.2	26.443	16.757	1.578	71.796	0.77356	1.3284	3	3	2	1
324.74	22.787	18.853	1.2087	70.818	0.5617	1.1581	4	3	1	1
881.88	36.464	33.098	1.1017	118.91	0.41964	1.1772	1	3	1	1
808.74	36.727	29.349	1.2514	110.23	0.60118	1.1907	2	3	1	1
365.48	23.511	20.8	1.1303	73.607	0.46614	1.039	3	3	1	1
396.26	24.531	21.686	1.1312	81.573	0.46748	1.0466	4	3	1	1
397.6	40.263	13.315	3.0239	94.367	0.94374	1.0477	1	3	1	1
238	23.732	13.147	1.8051	61.8	0.83254	1.0831	2	3	2	1
163.04	15.948	13.421	1.1884	47.444	0.54026	0.8546	3	3	2	1
122.23	14.307	11.303	1.2658	43.498	0.61308	0.8956	4	3	2	1
421.24	31.612	17.863	1.7697	85.269	0.82505	1.3272	1	4	1	1
461.65	34.977	18.05	1.9378	92.815	0.85656	1.4253	2	4	1	1
119.2	13.319	11.746	1.1339	41.345	0.47144	1.2475	3	4	2	1
109.37	12.983	11.259	1.1532	41.768	0.49799	1.1175	4	4	2	1
162.43	17.334	12.562	1.3799	48.385	0.68908	1.0773	1	4	2	2
155.77	15.723	13.044	1.2054	48.07	0.55831	1.142	2	4	2	2
187.49	17.139	14.334	1.1957	51.929	0.54827	1.0953	3	4	2	2
130.92	13.874	12.4	1.1189	44.755	0.44855	1.0045	4	4	2	2
780.46	50.41	20.946	2.4066	125.23	0.90959	1.0477	1	4	1	1
599.03	41.482	19.365	2.1421	106.16	0.88434	0.97403	2	4	1	1
639.23	37.826	22.365	1.6913	102.44	0.80649	0.98184	3	4	1	1
567.51	38.622	19.378	1.9931	100.51	0.86502	0.96878	4	4	1	1
290.52	28.882	14.25	2.0268	73.696	0.86981	1.1728	1	4	2	2
290.93	28.311	13.608	2.0805	70.834	0.87691	1.2999	2	4	2	2
312.55	28.426	14.499	1.9605	71.725	0.86013	1.2341	3	4	2	2
226.61	21.336	13.946	1.5299	59.118	0.7568	1.0748	4	4	2	2
413.56	38.187	14.286	2.6731	90.808	0.92739	0.9709	1	4	1	1
403.06	34.602	15.635	2.2131	87.955	0.89209	0.90543	2	4	1	1
479.83	31.548	20.367	1.549	89.021	0.76369	0.97663	3	4	1	1
295.37	27.773	14.296	1.9427	74.546	0.85734	0.91088	4	4	2	1
340.43	25.099	17.844	1.4066	70.897	0.70325	0.98046	1	4	1	1
315.98	23.729	17.449	1.3599	67.952	0.67769	0.99403	2	4	2	1
223.85	20.322	14.417	1.4096	57.614	0.7048	0.9135	3	4	2	1
226.14	17.763	16.735	1.0614	57.618	0.33527	0.9362	4	4	2	1
287.09	24.096	17.07	1.4116	71.983	0.7058	1.0925	1	4	1	1
224.46	21.791	14.757	1.4767	64.571	0.7358	1.0965	2	4	2	1
171.53	15.474	14.614	1.0588	50.239	0.32873	1.0686	3	4	2	1
88.491	12.594	9.2919	1.3553	36.42	0.67498	1.0494	4	4	2	1
440.64	33	17.899	1.8436	86.916	0.84011	1.0752	1	4	1	1
370.93	31.444	15.77	1.9939	82.485	0.86513	1.0725	2	4	2	1
416.19	29.939	18.468	1.6212	82.523	0.78709	1.057	3	4	1	1
93.339	12.505	9.9246	1.2599	38.898	0.60833	1.032	4	4	2	1
257.59	27.333	12.824	2.1315	67.74	0.88311	1.1053	1	4	2	2
153.14	17.669	11.344	1.5576	47.751	0.7667	1.0154	2	4	2	2
172.33	16.793	13.559	1.2385	49.905	0.58999	0.9852	3	4	2	2
157.45	18.068	12.013	1.504	53.407	0.74693	1.036	4	4	2	2
252.14	25.679	13.313	1.9289	67.959	0.85512	1.035	1	4	2	2
159.4	18.114	11.756	1.5409	50.54	0.7608	0.79225	2	4	2	2
131.12	13.544	12.751	1.0622	43.66	0.33709	0.75962	3	4	2	2
135.23	13.88	12.831	1.0818	45.176	0.38141	0.76291	4	4	2	2
410.26	28.483	18.999	1.4992	79.749	0.74504	0.9207	1	4	1	1
320.36	24.379	17.367	1.4037	70.18	0.70178	0.8545	2	4	1	1
227.76	22.482	13.544	1.66	59.249	0.79817	0.82875	3	4	2	1
244.93	24.68	13.619	1.8122	69.529	0.83396	0.83514	4	4	2	1
378	28.519	17.413	1.6378	78.068	0.79194	0.99154	1	4	2	2
276.05	24.424	15.059	1.6218	69.436	0.78729	0.93062	2	4	2	2
226.01	22.906	13.503	1.6963	62.516	0.80776	0.9546	3	4	2	2
173.14	20.179	11.801	1.71	56.463	0.81117	0.91427	4	4	2	2
136.98	15.713	11.701	1.3429	45.855	0.66742	0.80253	1	4	2	2
154.96	15.581	13.045	1.1944	47.026	0.54689	0.87592	2	4	2	2
163.98	15.958	13.541	1.1785	47.576	0.5291	0.81488	3	4	2	2
126.2	13.919	12.093	1.151	44.092	0.49515	0.78489	4	4	2	2
230.05	31.772	9.6159	3.304	75.02	0.9531	1.0081	1	4	2	2
154.02	18.768	10.997	1.7067	49.187	0.81035	0.65787	2	4	2	2
203.65	18.031	14.892	1.2107	54.702	0.56376	0.45228	3	4	2	2
96.707	13.024	10.232	1.2729	39.875	0.6187	0.91228	4	4	2	2
122.03	14.78	10.874	1.3592	41.881	0.67725	1.1605	1	4	2	2
137.25	15.263	11.784	1.2952	45.111	0.63552	1.3209	2	4	2	2
79.601	10.712	9.8903	1.0831	34.586	0.38411	1.0809	3	4	2	2
114.35	13.627	11.206	1.2161	42.909	0.56904	0.95197	4	4	2	2
213.28	22.088	12.674	1.7428	58.429	0.819	0.97866	1	4	2	2
368.44	29.95	16.552	1.8095	78.438	0.83341	1.1857	2	4	2	2
307.09	27.005	15.38	1.7558	72.059	0.82196	1.1014	3	4	2	2
300.02	27.509	14.757	1.8641	75.205	0.84392	0.97528	4	4	2	2
439.89	36.105	16.659	2.1674	95.079	0.8872	1.1142	1	4	1	1
286.69	31.856	11.915	2.6737	76.365	0.92742	0.83972	2	4	2	1
272.48	26.93	13.415	2.0074	67.005	0.86709	0.91418	3	4	2	1
179.2	19.261	13.235	1.4554	56.001	0.72655	0.87435	4	4	2	1
185.2	22.337	11.326	1.9722	58.603	0.86191	1.1007	1	4	2	2
163.31	16.384	13.375	1.225	50.317	0.5776	1.0368	2	4	2	2
180.28	16.404	14.527	1.1292	51.24	0.46448	1.031	3	4	2	2
170.11	16.669	13.84	1.2044	51.66	0.55737	0.99236	4	4	2	2
381.51	31.346	16.965	1.8477	83.207	0.84088	1.0328	1	4	1	1
115.97	14.378	10.861	1.3238	43.426	0.65528	1.0522	2	4	2	1
128.7	14.168	11.952	1.1854	42.519	0.53699	1.0396	3	4	2	1
116.37	14.461	10.706	1.3507	44.127	0.67224	1.0238	4	4	2	1
194.42	17.528	15.079	1.1624	55.366	0.50982	1.0151	1	4	2	2
215.97	18.881	15.021	1.257	55.542	0.60586	1.0429	2	4	2	2
186.95	16.786	14.752	1.1379	51.879	0.47721	1.0381	3	4	2	2
146.88	15.455	12.537	1.2328	47.379	0.58479	0.99794	4	4	2	2
