## Supplementary material for "Morphological fingerprints enable machine learning–based inference of neuroblastoma cell states without transcriptomics": Manuscript.pdf: S_Data_8_VIM_PHOX2B_Intensity.xlsx

### Sheet: Sheet1
cluster	cell_line	R_nuc	G_nuc	B_nuc	R_cyto	G_cyto	B_cyto	Exp	Cell_line	size_nuc	size_cyto	VIM	PHOX2B
2	2	1890.8	1501.95	2165.06	2193.55	1429.13	739.748	Vim_PHOX2B	SK-N-SH	142.634	368.784	0.8089	1.4573
2	2	2197.72	1542.33	1828.12	1654.8	1428.42	743.461	Vim_PHOX2B	SK-N-SH	168.96	293.198	0.4852	1.4941
1	2	2143.55	1544.55	2563.93	1689.91	1443.17	764.002	Vim_PHOX2B	SK-N-SH	143.491	538.637	0.595	1.5098
2	2	3152.26	1545.52	2822.12	1993.61	1444.94	889.078	Vim_PHOX2B	SK-N-SH	192.536	298.449	0.6668	1.5417
2	2	3178.34	1580.02	2000.69	2088.57	1499.75	801.577	Vim_PHOX2B	SK-N-SH	166.71	319.274	0.5202	1.5404
2	2	2483.23	1560.87	2292.19	2457.11	1508.91	946.877	Vim_PHOX2B	SK-N-SH	128.346	211.718	0.6691	1.5364
2	2	3361.2	1597.39	2380.92	2216.69	1491.42	961.564	Vim_PHOX2B	SK-N-SH	128.167	301.842	0.5551	1.4784
1	2	2201.15	1587.24	2415.27	1916.93	1477.13	904.381	Vim_PHOX2B	SK-N-SH	166.138	377.321	0.7299	1.4423
1	2	1962.28	1536.69	2839.9	1568.87	1439.48	840.532	Vim_PHOX2B	SK-N-SH	204.217	654.159	0.7676	1.3451
2	2	3072.86	1510.75	2240.75	2508.26	1423.49	838.624	Vim_PHOX2B	SK-N-SH	139.169	221.327	0.6355	1.3528
1	2	3084.78	1518.25	2630.1	1956.5	1410.39	892.412	Vim_PHOX2B	SK-N-SH	267.586	448.513	0.6925	1.339
2	2	2407.78	1481.07	1963.36	2091.36	1406.09	742.261	Vim_PHOX2B	SK-N-SH	168.639	348.994	0.595	1.4698
1	2	2774.61	1425.61	2390.07	2462.23	1344.65	769.44	Vim_PHOX2B	SK-N-SH	128.024	450.263	0.435	1.4447
1	2	1918.22	1410.03	1916.34	1813.44	1327.05	656.132	Vim_PHOX2B	SK-N-SH	197.716	656.159	0.4692	1.5294
2	2	1829.74	1375.28	2059.5	2185.51	1320.97	792.968	Vim_PHOX2B	SK-N-SH	155.886	351.245	1.0791	1.4895
1	2	2085.02	1370.51	3247.91	1893.96	1253.95	845.238	Vim_PHOX2B	SK-N-SH	198.93	637.406	0.7319	1.4564
1	2	2008.12	1490.66	1878.96	1447.45	1317.41	766.304	Vim_PHOX2B	SK-N-SH	173.89	483.162	0.8221	1.2473
1	2	2460.85	1363.75	2861.7	2235.1	1272.52	933.089	Vim_PHOX2B	SK-N-SH	220.899	409.684	0.8074	1.2565
1	2	1765.3	1284.7	2071.39	1849.1	1236.42	746.052	Vim_PHOX2B	SK-N-SH	202.074	596.183	0.5234	1.2236
2	2	2640.8	1392.78	3064.49	2167.33	1313.35	997.997	Vim_PHOX2B	SK-N-SH	145.706	293.198	0.9182	1.2056
1	2	2137.57	1362.35	2860.67	2118.98	1296.57	974.472	Vim_PHOX2B	SK-N-SH	217.791	493.7	0.6373	1.1878
2	2	2607.81	1372.87	2340.16	2456.09	1305.99	846.648	Vim_PHOX2B	SK-N-SH	139.348	281.946	0.8786	1.2084
1	2	2025.17	1319.58	2515.32	1840.5	1250.55	835.728	Vim_PHOX2B	SK-N-SH	225.364	694.916	0.4629	1.2859
1	2	2856.13	1407.51	3357.94	1896.06	1302.27	997.252	Vim_PHOX2B	SK-N-SH	172.818	521.312	0.9968	1.2346
1	2	2285.3	1303.33	1839.48	2031.38	1263.26	875.388	Vim_PHOX2B	SK-N-SH	187.785	425.509	1.0834	1.2372
1	2	1941.58	1398.06	2038.03	2391.25	1299.04	695.487	Vim_PHOX2B	SK-N-SH	193.393	384.537	0.6631	1.0639
1	2	3356.09	1361.81	2360.5	2222.15	1236.3	802.311	Vim_PHOX2B	SK-N-SH	161.137	528.099	0.9548	1.052
1	2	3003.46	1525.78	3185.15	2089.79	1411.25	918.295	Vim_PHOX2B	SK-N-SH	198.966	541.53	1.0209	1.2877
2	2	2344.09	1511.54	3042.1	1603.55	1423.85	1054.92	Vim_PHOX2B	SK-N-SH	194.501	371.034	0.1792	1.7267
2	2	1641.93	1465.49	2282.21	1627.82	1423.57	1022.97	Vim_PHOX2B	SK-N-SH	134.74	267.229	0.2085	1.7625
1	2	2146.66	1504.09	2506.12	1989.29	1422.92	982.149	Vim_PHOX2B	SK-N-SH	128.346	500.594	0.1538	1.8427
1	2	2442.94	1525.92	3043.43	2015.69	1456.58	1206.74	Vim_PHOX2B	SK-N-SH	207.003	465.73	0.1667	2.0787
2	2	2652.14	1557.14	2480.17	2515.85	1475.12	1031.45	Vim_PHOX2B	SK-N-SH	123.416	186.499	0.1458	1.8923
1	2	2173.96	1499.99	2268.43	1677.74	1436.19	728.528	Vim_PHOX2B	SK-N-SH	285.268	631.797	0.1539	1.7798
1	2	2056.5	1493.42	2015.42	1430.05	1405.79	661.768	Vim_PHOX2B	SK-N-SH	238.545	470.803	0.1524	2.0351
2	2	1996.03	1513.7	1818.5	3077.9	1460.85	770.35	Vim_PHOX2B	SK-N-SH	190	350.602	0.2066	1.6972
2	2	2863.08	1503.31	1739	1993.39	1403.96	658.345	Vim_PHOX2B	SK-N-SH	193.894	367.176	0.0966	1.655
1	2	1770.43	1446.33	2085.06	1646.66	1386.94	715.643	Vim_PHOX2B	SK-N-SH	248.297	696.274	0.0986	1.8008
1	2	1543.48	1444.45	1615.89	1497.58	1393.9	633.216	Vim_PHOX2B	SK-N-SH	185.785	692.952	0.1475	2.081
1	2	2317.95	1604.49	3086.69	1947.07	1510.8	1066.2	Vim_PHOX2B	SK-N-SH	202.074	508.024	0.1934	1.8415
1	2	2596.45	1233.69	1374.82	1234.44	1155.31	650.169	Vim_PHOX2B	SK-N-SH	307.701	976.183	0.0957	1.9489
1	2	2055.41	1220.02	1521.29	1444.54	1171.79	725.878	Vim_PHOX2B	SK-N-SH	247.011	515.99	0.1097	1.9119
1	2	3060.1	1263.94	2493.03	1980.91	1176.44	859.986	Vim_PHOX2B	SK-N-SH	169.067	412.828	0.1903	2.1165
1	2	3917.65	1290.78	2162.8	1382.02	1167.14	806.998	Vim_PHOX2B	SK-N-SH	164.781	382.322	0.1502	1.8775
1	2	2609.36	1307.11	2714.12	2337.68	1215.7	891.441	Vim_PHOX2B	SK-N-SH	221.97	498.808	0.0893	2.1617
1	2	2143.98	1313.04	2099.99	2104.96	1231.54	803.596	Vim_PHOX2B	SK-N-SH	141.098	497.772	0.1117	2.0364
1	2	3367.01	1329.85	2096.92	2319.77	1250.5	940.316	Vim_PHOX2B	SK-N-SH	169.139	407.648	0.1145	2.0033
1	2	2795.27	1326.5	2083.46	2075.85	1228.6	789.18	Vim_PHOX2B	SK-N-SH	154.993	566.214	0.196	1.7832
2	2	3973.93	1288.97	2152.6	2716.11	1201.37	914.81	Vim_PHOX2B	SK-N-SH	158.78	302.664	0.1828	2.2433
1	2	3167.8	1256	2127.9	2602.28	1194.34	974.46	Vim_PHOX2B	SK-N-SH	166.817	321.953	0.1757	2.26
2	2	2894.39	1315.71	3692.44	3042.56	1203.52	1047.74	Vim_PHOX2B	SK-N-SH	125.202	265.371	0.1186	2.0828
1	2	3449.61	1277.31	2818.27	2324.84	1155.15	885.699	Vim_PHOX2B	SK-N-SH	103.662	383.251	0.1464	1.8881
2	2	3063.31	1298.79	3476.36	2162.7	1181.7	1186.48	Vim_PHOX2B	SK-N-SH	86.5877	242.01	0.1232	2.1223
1	2	2505.73	1338.42	3421.49	2266.02	1162.67	1125.91	Vim_PHOX2B	SK-N-SH	383.108	694.488	0.1602	1.9889
1	2	2543.91	1219.56	2656.96	1769.82	1100.86	846.058	Vim_PHOX2B	SK-N-SH	107.877	276.623	0.1294	2.2569
1	2	3173.08	1246.24	2554.51	1723.45	1130	987.767	Vim_PHOX2B	SK-N-SH	134.204	327.776	0.1464	2.2729
1	2	3228.57	1238.52	2245	2152.6	1149.23	864.091	Vim_PHOX2B	SK-N-SH	171.639	428.295	0.2077	2.1036
1	2	2158.3	1218.48	1805.97	1207.55	1140.92	784.244	Vim_PHOX2B	SK-N-SH	207.289	416.364	0.209	2.1443
2	2	3573.77	1252.79	2257.89	2793.18	1168.54	847.645	Vim_PHOX2B	SK-N-SH	144.491	328.74	0.1699	2.02
1	2	3092.99	1161.65	2348.29	1441.9	1036.2	717.124	Vim_PHOX2B	SK-N-SH	281.874	471.481	0.1399	2.589
1	2	3579	1212.53	1717.11	1971.47	1110.35	696.144	Vim_PHOX2B	SK-N-SH	200.716	679.271	0.1661	2.3323
1	2	2677.25	1334.28	2333.47	1662.97	1177.29	833.828	Vim_PHOX2B	SK-N-SH	299.413	653.337
1	2	2238.35	1307.51	2580.77	1332.06	1171.94	819.453	Vim_PHOX2B	SK-N-SH	270.837	690.523
1	2	3091.16	1373.34	2916.1	2417.33	1208.22	866.002	Vim_PHOX2B	SK-N-SH	228.507	413.435
1	2	3575.2	1367.37	3180.75	1837.02	1201.45	1060.94	Vim_PHOX2B	SK-N-SH	198.18	404.826
1	2	3304.95	1246.08	1980.04	1988.22	1176.72	776.594	Vim_PHOX2B	SK-N-SH	167.389	531.671
1	2	3024.12	1230.28	1931.73	1891.04	1152.75	776.624	Vim_PHOX2B	SK-N-SH	162.102	407.719
2	2	2305.31	1249.66	2195.23	1926.8	1150.53	849.864	Vim_PHOX2B	SK-N-SH	124.416	330.741
1	2	2232.11	1212.76	1715.89	1533.5	1130.77	775.575	Vim_PHOX2B	SK-N-SH	195.644	463.623
1	2	2186.95	1223.43	2565.73	1890.17	1102.74	815.174	Vim_PHOX2B	SK-N-SH	266.014	505.166
1	2	2706.34	1254.07	2653.94	1827.51	1070.11	747.051	Vim_PHOX2B	SK-N-SH	255.155	536.351
1	2	3641.46	1267.91	2801.24	2225.39	1093.67	855.59	Vim_PHOX2B	SK-N-SH	249.547	402.326
1	2	3522.63	1255.46	2879.44	3076.47	1090.09	796.691	Vim_PHOX2B	SK-N-SH	221.184	404.005
1	2	2662.15	1221.79	2176.56	1774.1	1014.19	664.541	Vim_PHOX2B	SK-N-SH	155.243	421.115
1	2	3453.47	1249.22	2090.83	2375.29	1075.44	683.874	Vim_PHOX2B	SK-N-SH	150.814	302.164
1	2	3005.68	1246.32	2102.28	2726.99	1108.86	687.727	Vim_PHOX2B	SK-N-SH	202.181	373.749
1	2	2872.78	1244.5	1486.08	2168.19	1142.37	666.782	Vim_PHOX2B	SK-N-SH	236.044	531.028
2	2	3346.53	1258.2	1831.55	2595.23	1157.56	766.614	Vim_PHOX2B	SK-N-SH	170.961	338.528
2	2	4956.93	1323.01	2411.47	1675.61	1138.82	754.8	Vim_PHOX2B	SK-N-SH	220.541	276.266
1	2	2703.5	1238.76	2042.36	2767.55	1178.87	796.615	Vim_PHOX2B	SK-N-SH	166.96	299.163
1	2	3601.22	1318.27	2414.03	1859.52	1146.4	780.118	Vim_PHOX2B	SK-N-SH	310.666	592.469
1	2	3445.38	1263.13	2553.98	2637.64	1159.7	843.371	Vim_PHOX2B	SK-N-SH	232.579	445.084
1	2	2667.61	1221.06	1535.21	2451.31	1133.38	706.093	Vim_PHOX2B	SK-N-SH	332.205	663.696
2	2	3136.1	1247.2	2070.61	3408.44	1194	979.255	Vim_PHOX2B	SK-N-SH	222.935	292.448
1	2	2703.26	1200	1818.83	1895.24	1115.93	845.916	Vim_PHOX2B	SK-N-SH	204.538	409.113
2	2	4245	1284.37	2490.91	2863.49	1172.52	861.382	Vim_PHOX2B	SK-N-SH	218.934	378.357
1	2	1646.66	1150.31	1846.89	2246.61	1093.6	742.225	Vim_PHOX2B	SK-N-SH	203.503	571.072
1	2	3610.93	1235.03	1942.03	2003.14	1043.23	625.876	Vim_PHOX2B	SK-N-SH	286.697	503.309
1	2	2538.74	1269.2	1786.66	2191.33	1100.13	603.953	Vim_PHOX2B	SK-N-SH	160.745	424.83
1	2	3384.78	1233.97	1950.09	1500.89	1013.58	599.379	Vim_PHOX2B	SK-N-SH	366.998	997.723
1	2	3242.03	1231.62	1700.01	2133.85	1077.18	674.002	Vim_PHOX2B	SK-N-SH	222.863	408.005
1	2	2948.14	1201.45	2351.26	2190.97	1038.45	721.412	Vim_PHOX2B	SK-N-SH	289.804	506.024
2	2	2516.36	1106.09	1762.73	1871.29	1011.97	750.378	Vim_PHOX2B	SK-N-SH	195.501	354.352
2	2	2531.32	1110.25	1743.26	2491.18	1006.89	646.289	Vim_PHOX2B	SK-N-SH	167.317	383.286
1	2	2248.91	1273.51	2511.5	2042.14	1186.57	903.278	Vim_PHOX2B	SK-N-SH	220.506	392.145
2	2	2974.87	1323.14	2719.18	3320.26	1215.83	862.069	Vim_PHOX2B	SK-N-SH	205.967	307.486
1	2	3221.26	1297.93	1629.83	1783.31	1141.24	619.291	Vim_PHOX2B	SK-N-SH	269.836	507.345
1	2	2340.9	1301	1565.49	1398.67	1127.01	585.191	Vim_PHOX2B	SK-N-SH	275.945	668.34
1	2	2803.47	1271.89	1266.76	2125.17	1146.97	517.895	Vim_PHOX2B	SK-N-SH	310.094	1406.91
1	2	2157.61	1257.02	1381.2	2057.2	1137.62	526.835	Vim_PHOX2B	SK-N-SH	392.717	1870.39
1	2	2032.26	1291.42	1780.07	2211.57	1219.78	613.154	Vim_PHOX2B	SK-N-SH	333.348	1041.09
1	2	1741.98	1134.9	2018.62	1565.47	1018.52	583.397	Vim_PHOX2B	SK-N-SH	283.839	1158.75
1	2	3536.54	1316.58	1989.68	2885.61	1202.21	681.756	Vim_PHOX2B	SK-N-SH	311.023	950.143
1	2	3759.9	1315.26	1298.3	3103.9	1215.92	588.58	Vim_PHOX2B	SK-N-SH	296.056	1303.53
1	2	2373.49	1257.47	1807.84	2061.53	1174.2	773.457	Vim_PHOX2B	SK-N-SH	331.134	849.302
1	2	2214.8	1295.34	2280.2	1865.36	1226.6	839.994	Vim_PHOX2B	SK-N-SH	326.811	1107.71
1	2	2181.48	1314.53	1645.84	1823.68	1220.98	709.7	Vim_PHOX2B	SK-N-SH	225.4	885.488
1	2	2296.29	1224.3	1559.19	2160.34	1185.53	738.145	Vim_PHOX2B	SK-N-SH	238.259	999.366
1	2	1934.9	1296.5	1476.17	1595.77	1242.12	647.582	Vim_PHOX2B	SK-N-SH	454.943	1016.94
1	2	1882.07	1230.79	1545.4	1902.58	1176.16	676.189	Vim_PHOX2B	SK-N-SH	211.397	938.498
1	2	2056.48	1086.12	1797.74	1983.12	1044.54	747.088	Vim_PHOX2B	SK-N-SH	135.275	444.048
1	2	2752.37	1219.18	2549.6	1797.28	1117.54	815.958	Vim_PHOX2B	SK-N-SH	250.94	991.936
1	2	2865.69	1253.93	2430.05	2896.06	1183.98	914.184	Vim_PHOX2B	SK-N-SH	308.237	697.881
1	2	1466.23	1196.55	1978.1	1443.82	1121.01	713.05	Vim_PHOX2B	SK-N-SH	154.029	771.788
1	2	3025.26	1231.44	2090.75	1879.93	1157.11	775.718	Vim_PHOX2B	SK-N-SH	252.262	648.765
1	2	2189.27	1595.92	2335.54	1704.17	1503.21	845.381	Vim_PHOX2B	SK-N-SH	273.944	1163.11
1	2	1629.89	1578.33	2583.17	1783.56	1501.58	864.598	Vim_PHOX2B	SK-N-SH	228.4	778.575
1	2	3858.04	1650.41	2219.66	3704.28	1597.6	870.487	Vim_PHOX2B	SK-N-SH	243.76	825.334
1	2	2456.16	1568.57	1811.49	2666.61	1537.83	869.012	Vim_PHOX2B	SK-N-SH	194.036	817.582
1	2	2536.86	1523.22	1529.03	2212.44	1442.11	673.086	Vim_PHOX2B	SK-N-SH	243.796	1109.89
1	2	2378.02	1395.53	1578.82	2428.39	1347.85	612.357	Vim_PHOX2B	SK-N-SH	225.149	918.351
1	2	2818.59	1605.73	2553.31	2828	1551.45	965.651	Vim_PHOX2B	SK-N-SH	194.572	646.836
1	2	2739.33	1494.07	2072.05	1987.26	1387.11	897.383	Vim_PHOX2B	SK-N-SH	179.498	717.778
1	2	2924.85	1496.24	2330.42	2539.22	1399.11	899.857	Vim_PHOX2B	SK-N-SH	310.558	854.196
1	2	1894.61	1435.54	1626.32	1774.65	1374.69	743.304	Vim_PHOX2B	SK-N-SH	231.293	1338.64
1	2	659.769	1528.67	1747.44	513.64	1340.35	721.009	YAP_GATA3	SK-N-SH	409.291	1566.47
1	2	586.465	1859.74	1530.24	508.972	1670.73	741.133	YAP_GATA3	SK-N-SH	246.761	382.608
1	2	549.312	1731.95	1686.04	512.5	1628.93	885.892	YAP_GATA3	SK-N-SH	200.538	303.2
1	2	565.71	1744	1426.08	496.329	1420.96	674.651	YAP_GATA3	SK-N-SH	304.057	531.493
1	2	634.511	2028.62	1492.03	520.909	1762.17	785.785	YAP_GATA3	SK-N-SH	264.014	546.353
1	2	582.954	1829.86	1336.23	509.892	1461.63	750.641	YAP_GATA3	SK-N-SH	285.018	466.302
1	2	699.864	1742.35	2215.17	545.616	1519.43	1016.09	YAP_GATA3	SK-N-SH	223.078	881.594
1	2	633.154	1788.89	1916.32	521.669	1404.23	816.836	YAP_GATA3	SK-N-SH	175.39	1088.35
1	2	603.441	1607.92	1693.57	542.606	1508.85	971.91	YAP_GATA3	SK-N-SH	151.278	488.735
2	2	698.781	1826.87	2215.7	561.489	1646.71	1144.38	YAP_GATA3	SK-N-SH	141.598	319.096
1	2	809.803	1849.6	2267.96	576.355	1658.42	1087.4	YAP_GATA3	SK-N-SH	280.517	697.56
2	2	772.263	1873.98	2085.1	558.71	1697.04	963.309	YAP_GATA3	SK-N-SH	138.026	373.106
1	2	694.142	1822.2	2151.69	546.651	1524.23	1063.76	YAP_GATA3	SK-N-SH	218.398	433.939
2	2	682.603	2016.03	2182.22	544.675	1659.29	1062.05	YAP_GATA3	SK-N-SH	145.17	282.375
1	2	724.911	1852.76	1876.94	567.214	1605.78	1106.31	YAP_GATA3	SK-N-SH	161.78	379.357
2	2	903.709	2184.53	2175.14	577.245	1968.1	1000.88	YAP_GATA3	SK-N-SH	147.528	288.804
1	2	712.359	1855.66	1924.99	537.082	1746.56	885.863	YAP_GATA3	SK-N-SH	142.17	426.937
2	2	671.618	2059.34	2244.15	532.556	1696.31	977.079	YAP_GATA3	SK-N-SH	147.849	273.837
2	2	710.713	1884.05	2121.44	529.998	1678.78	903.147	YAP_GATA3	SK-N-SH	142.884	290.376
1	2	618.749	1679.64	1337.96	504.458	1291.52	649.84	YAP_GATA3	SK-N-SH	279.588	453.442
1	2	575.774	1651.35	1752.65	504.745	1508.23	760.22	YAP_GATA3	SK-N-SH	185.321	529.314
1	2	533.31	1581.72	1493.26	493.237	1300.49	686.968	YAP_GATA3	SK-N-SH	224.899	702.489
2	2	766.108	2088.54	2994.59	534.529	1886.69	983.016	YAP_GATA3	SK-N-SH	209.611	285.054
1	2	790.047	2037.9	1716.83	529.426	1647.3	825.574	YAP_GATA3	SK-N-SH	200.038	710.741
1	2	590.228	1877.13	1667.38	501.362	1464.38	724.1	YAP_GATA3	SK-N-SH	212.826	767.359
1	2	636.708	1909.85	1880.61	511.464	1662.9	802.818	YAP_GATA3	SK-N-SH	179.105	530.921
1	2	658.451	2220.54	1867.03	523.958	1774.99	896.885	YAP_GATA3	SK-N-SH	170.175	515.668
2	2	721.326	1820.61	2342.88	527.582	1567.91	957.849	YAP_GATA3	SK-N-SH	200.395	391.574
2	2	763.612	1661.34	1932.63	557.603	1617.49	941.616	YAP_GATA3	SK-N-SH	148.064	173.283
1	2	615.027	1600.82	1686.61	516.859	1508.57	846.641	YAP_GATA3	SK-N-SH	187.928	603.506
1	2	596.153	2070.59	2417.02	515.608	1635.88	943.087	YAP_GATA3	SK-N-SH	269.979	586.86
1	2	728.834	2642.19	1949.66	523.336	1999.36	806.481	YAP_GATA3	SK-N-SH	180.534	440.333
1	2	641.955	2247.7	1569.1	516.964	1919.04	807.429	YAP_GATA3	SK-N-SH	233.437	870.878
1	2	666.16	2113.32	2300.82	521.534	1650.53	875.09	YAP_GATA3	SK-N-SH	288.733	502.094
2	2	765.528	1779.3	2083.53	525.876	1849.75	806.477	YAP_GATA3	SK-N-SH	130.382	187.5
1	2	586.621	2217.99	1782.16	501.959	1685.66	759.944	YAP_GATA3	SK-N-SH	184.106	682.307
1	2	606.747	2518.65	1586.69	503.641	1870.7	717.445	YAP_GATA3	SK-N-SH	229.15	745.426
1	2	607.43	2373.65	1407.89	511.011	1786.18	750.608	YAP_GATA3	SK-N-SH	205.039	1147.11
1	2	621.732	1989.32	1596.74	529.031	1956.96	902.012	YAP_GATA3	SK-N-SH	191.215	435.475
2	2	631.086	2209.23	1793.64	501.566	1896.62	723.998	YAP_GATA3	SK-N-SH	173.354	293.984
1	2	647.354	2157.54	2229.1	508.387	1524.23	804.297	YAP_GATA3	SK-N-SH	308.201	544.281
1	2	713.605	2084.87	1929.89	523.441	1575.04	810.782	YAP_GATA3	SK-N-SH	363.318	564.999
1	2	756.791	2118.5	1953.63	530.955	1813.53	801.559	YAP_GATA3	SK-N-SH	150.886	368.605
1	2	764.759	2170.63	2036.45	530.983	1682.71	831.438	YAP_GATA3	SK-N-SH	144.777	439.904
1	2	553.852	1745.74	2301.48	498.186	1567.41	741.266	YAP_GATA3	SK-N-SH	227.507	1032.37
2	2	832.336	1998.71	1588.87	519.631	1647.57	646.714	YAP_GATA3	SK-N-SH	205.574	372.141
1	2	695.133	2145.5	3096.21	518.547	1959.86	1032.59	YAP_GATA3	SK-N-SH	189.036	281.66
1	2	660.12	2001.99	2417.43	514.325	1641.54	984.415	YAP_GATA3	SK-N-SH	272.944	392.217
1	2	725.736	1801.08	1643.94	532.968	1571.67	826.631	YAP_GATA3	SK-N-SH	206.467	407.648
2	2	703.907	2177.97	2563.56	525.423	1649.51	867.644	YAP_GATA3	SK-N-SH	103.234	182.213
1	2	631.987	1925.06	2032.28	503.859	1451.82	734.22	YAP_GATA3	SK-N-SH	271.015	748.819
1	2	632.582	1944.22	2025.96	505.696	1544.58	773.485	YAP_GATA3	SK-N-SH	289.412	674.377
1	2	584.419	1725.88	1793.76	501.62	1465.56	744.706	YAP_GATA3	SK-N-SH	352.852	993.044
1	2	798.599	1560.28	1450.39	540.964	1595.73	800.711	YAP_GATA3	SK-N-SH	231.972	496.165
1	2	715.277	2733.78	1648.6	528.095	2396.2	785.909	YAP_GATA3	SK-N-SH	208.218	575.144
2	2	737.527	1844.33	2209.45	533.26	1988.45	877.436	YAP_GATA3	SK-N-SH	109.235	205.717
1	2	681.073	2460.6	2148.02	528.471	1868.59	918.371	YAP_GATA3	SK-N-SH	147.456	312.059
2	2	650.055	2374.66	1754.66	519.02	1820.78	840.996	YAP_GATA3	SK-N-SH	195.715	366.605
2	2	587.415	2004.92	2027.68	507.575	1735.56	909.129	YAP_GATA3	SK-N-SH	155.958	295.984
1	2	648.282	2388.81	1897.69	512.844	1882.32	800.852	YAP_GATA3	SK-N-SH	373.034	1321.93
1	2	609.862	2398.1	2083.4	512.575	1936.37	877.285	YAP_GATA3	SK-N-SH	236.83	478.661
1	2	685.221	2118.71	1722.26	523.992	1738.69	813.209	YAP_GATA3	SK-N-SH	192.322	607.971
2	2	581.637	2301.96	2074.06	502.063	1731.95	850.002	YAP_GATA3	SK-N-SH	134.025	177.783
2	2	636.825	2228.96	1870.4	509.18	1691.34	836.793	YAP_GATA3	SK-N-SH	140.741	219.291
1	2	558.153	2288.36	1575.48	492.958	1656.52	736.43	YAP_GATA3	SK-N-SH	236.33	510.667
2	2	567.092	2157.79	1746.95	496.856	1727.98	780.053	YAP_GATA3	SK-N-SH	147.563	230.4
1	2	721.133	2163.33	2457.13	529.388	1704.15	948.009	YAP_GATA3	SK-N-SH	220.72	445.298
1	2	624.307	2234.81	2245.17	525.215	1837.48	970.547	YAP_GATA3	SK-N-SH	258.227	480.055
2	2	730.409	1835.22	1839.71	538.648	1746.5	947.1	YAP_GATA3	SK-N-SH	150.6	363.926
1	2	596.358	2028.98	1233.06	503.265	1857.97	678.381	YAP_GATA3	SK-N-SH	299.663	1120.96
1	2	664.651	2396.83	1741.93	511.321	1698.6	737.283	YAP_GATA3	SK-N-SH	211.718	490.271
2	2	833.923	2466.15	2100.73	577.726	1962.73	1049.68	YAP_GATA3	SK-N-SH	176.355	316.452
1	2	787.132	2242.22	2454.36	571.212	2134.34	1106.9	YAP_GATA3	SK-N-SH	272.301	433.01
2	2	717.902	2370.8	2035.87	569.603	2133.05	1143.12	YAP_GATA3	SK-N-SH	164.638	308.379
2	2	670.932	2200.57	2296.9	556.316	1845.11	1190.41	YAP_GATA3	SK-N-SH	142.527	213.183
2	2	663.225	2004.34	2223.16	535.323	1780.54	977.83	YAP_GATA3	SK-N-SH	131.453	273.48
2	2	799.362	2214.21	1987.74	524.819	1929.96	765.006	YAP_GATA3	SK-N-SH	158.851	234.723
2	2	679.702	2084.09	1859.41	515.059	1868.9	752.866	YAP_GATA3	SK-N-SH	173.39	311.058
1	2	750.714	1954.91	1439.61	516.605	1645.26	667.129	YAP_GATA3	SK-N-SH	267.943	461.73
1	2	608.276	2238.8	1443.04	502.724	1770.8	713.185	YAP_GATA3	SK-N-SH	243.867	566.571
1	2	690.725	2249.02	2034.74	517.362	1731.36	816.847	YAP_GATA3	SK-N-SH	290.34	542.566
1	2	547.583	1662.44	1347.19	486.153	1473.02	614.714	YAP_GATA3	SK-N-SH	258.299	991.329
1	2	585.074	2518.1	1366	494.152	1845.01	614.638	YAP_GATA3	SK-N-SH	291.733	1219.55
1	2	599.393	2170.53	1907	492.24	1796.93	704.571	YAP_GATA3	SK-N-SH	348.887	505.917
1	2	563.61	2640.33	1521.96	483.636	1802.38	600.415	YAP_GATA3	SK-N-SH	225.828	308.379
1	2	698.931	2108.03	1967.5	504.496	1649.48	770.944	YAP_GATA3	SK-N-SH	236.009	618.866
1	2	568.065	2332.81	2213.37	484.861	1887.31	708.621	YAP_GATA3	SK-N-SH	230.758	420.722
2	2	676.783	2308.81	2395.84	501.57	2179.34	749.07	YAP_GATA3	SK-N-SH	154.565	257.906
1	2	582.504	2295.1	2459.6	481.28	1815.96	700.598	YAP_GATA3	SK-N-SH	247.939	426.723
2	2	622.439	2584.06	2666.47	499.65	1899.67	911.07	YAP_GATA3	SK-N-SH	159.816	293.019
2	2	639.784	2266.73	2118.88	519.013	1958.86	925.19	YAP_GATA3	SK-N-SH	188.178	400.254
1	2	528.602	1823.26	1364.55	485.337	1460.83	665.661	YAP_GATA3	SK-N-SH	300.485	406.898
2	2	650.231	2315.5	1613.13	526.402	1928.8	822.009	YAP_GATA3	SK-N-SH	221.256	396.967
1	2	578.117	2183.16	1483.52	487.914	1798.38	597.254	YAP_GATA3	SK-N-SH	225.578	485.663
1	2	603.201	2298.83	2214.86	482.786	1833.44	607.233	YAP_GATA3	SK-N-SH	250.404	377.392
2	2	700.5	2097.7	1813.84	526.278	1896.86	879.848	YAP_GATA3	SK-N-SH	197.93	322.811
2	2	705.704	2680.46	2652.83	520.073	1915.6	894.433	YAP_GATA3	SK-N-SH	236.795	268.943
1	2	617.12	2412.89	1608.29	505.174	1808.52	738.031	YAP_GATA3	SK-N-SH	315.059	575.751
1	2	607.188	2461.44	1832.4	499.86	1981.92	749.132	YAP_GATA3	SK-N-SH	175.212	398.503
2	2	608.137	2745.38	1837.06	491.181	1727.26	682.46	YAP_GATA3	SK-N-SH	200.895	338.064
