## Supplementary material for "Morphological fingerprints enable machine learning–based inference of neuroblastoma cell states without transcriptomics": Manuscript.pdf: S_Data_9_Cell line_H3K27me3.xlsx

### Sheet: Sheet1
Var1	ADRN_score	MES_score	ADRN_H3K27me3	MES_H3K27me3/1000
NB1643	1.47493	0.776902	609.738	0.979
NBLS	1.45599	0.781707	622.642	1.0223
NB69	1.43865	0.7622	624.644	1.0558
KELLY	1.37244	0.778484	652.094	1.1458
SKNFI	1.3537	0.957187	657.978	1.0244
NGP	1.34676	0.692487	711.257	1.0667
LAN5	1.49074	0.662602	722.417	0.978
COGN415	1.49839	0.699096	727.512	1.2656
BE2C	1.40429	0.783985	759.617	1.1829
SKNAS	0.924262	1.18365	851.572	1.0628
