## Supplementary material for "Morphological fingerprints enable machine learning–based inference of neuroblastoma cell states without transcriptomics": Manuscript.pdf: S_Data_10_Raw_data_morph_EZH2_Inhibitor.xlsx

### Sheet: Sheet1
Area	Major Axis	Minor Axis	SSF	Perimeter	Circularity	YAP activity	Time	Exp	clustering	initial timpoint clustering
677.62	45.665	19.685	2.3198	114.03	0.90232	1.0861	1	1	1	1
712.98	45.366	21.137	2.1463	119.17	0.88482	1.0471	2	1	1	1
670.95	43.918	20.438	2.1489	110.82	0.88512	1.0327	3	1	1	1
569.6	42.493	17.731	2.3965	108.27	0.90878	1.0109	4	1	1	1
565.29	34.399	22.093	1.557	98.042	0.76649	1.1157	1	1	1	1
432.96	30.366	18.755	1.6191	83.317	0.78646	1.0791	2	1	1	1
435.18	32.481	18.145	1.79	87.185	0.8294	1.0857	3	1	1	1
404.61	29.746	18.343	1.6216	83.772	0.78723	1.0921	4	1	1	1
278	24.92	14.674	1.6983	66.739	0.80826	1.1164	1	1	2	2
200.42	22.605	11.892	1.9008	59.875	0.85043	1.1254	2	1	2	2
154.35	15.969	12.92	1.236	49.716	0.5877	0.96404	3	1	2	2
203.72	20.67	12.948	1.5964	57.925	0.77949	1.108	4	1	2	2
331.33	28.424	16.151	1.7599	81.858	0.82288	1.0916	1	1	2	2
305.68	27.457	15.803	1.7374	82.446	0.81775	1.1229	2	1	2	2
272.95	28.408	13.898	2.0441	82.11	0.87216	1.1111	3	1	2	2
208.84	25.579	12.499	2.0465	70.812	0.87248	1.0386	4	1	2	2
393.16	33.302	15.745	2.1151	85.161	0.88117	1.0155	1	1	2	2
355.78	32.699	14.313	2.2845	80.27	0.89911	1.0329	2	1	2	2
352.55	34.052	13.694	2.4866	82.076	0.91557	1.0382	3	1	1	2
298.87	27.525	14.331	1.9207	73.208	0.85378	1.0348	4	1	2	2
659.24	43.254	21.356	2.0254	116.57	0.86962	1.241	1	1	1	1
539.03	42.237	17.698	2.3865	106.84	0.90798	1.111	2	1	1	1
473.16	36.386	17.46	2.084	96.104	0.87736	1.1263	3	1	1	1
430.67	37.849	16.295	2.3228	100.61	0.90258	1.0317	4	1	1	1
642.87	52.843	16.22	3.2578	119.29	0.95172	1.1385	1	1	1	1
594.58	50.669	15.668	3.234	114.34	0.95099	1.2158	2	1	1	1
567.51	47.356	16.069	2.9471	108.09	0.94067	1.1999	3	1	1	1
586.37	44.681	17.345	2.576	111.49	0.92157	1.2205	4	1	1	1
892.58	44.13	28.088	1.5711	126.82	0.77128	1.2393	1	1	1	1
712.57	39.166	27.107	1.4448	118.41	0.72178	1.2245	2	1	1	1
434.78	35.802	17.708	2.0218	104.02	0.86912	1.1555	3	1	1	1
375.78	30.705	18.164	1.6905	93.907	0.80627	1.1254	4	1	1	1
238.6	31.983	10.956	2.9191	80.031	0.93949	0.96884	1	1	2	2
264.46	31.304	11.458	2.7321	77.716	0.93061	1.0204	2	1	2	2
234.96	26.658	11.779	2.2632	67.196	0.89709	1.0645	3	1	2	2
251.8	26.672	12.767	2.0891	68.486	0.87799	1.0503	4	1	2	2
331.94	37.972	12.523	3.0321	92.67	0.94405	1.0471	1	1	1	1
359.01	34.091	15.577	2.1886	92.117	0.88951	1.29	2	1	1	1
180.21	23.133	10.69	2.1639	58.496	0.88681	1.154	3	1	2	1
147.89	24.426	8.3131	2.9382	58.518	0.9403	1.0359	4	1	2	1
570.74	35.303	21.176	1.6671	97.362	0.80012	1.353	1	1	1	1
565.49	36.153	20.6	1.755	98.352	0.82177	1.3672	2	1	1	1
460.23	34.111	18.13	1.8815	92.16	0.84706	1.2414	3	1	1	1
520.03	40.02	17.169	2.331	101.72	0.9033	1.2294	4	1	1	1
738.84	56.797	17.493	3.2468	144.9	0.95139	1.0898	1	1	1	1
596.2	51.711	16.613	3.1127	132.87	0.94699	1.2084	2	1	1	1
597.21	51.034	16.105	3.1689	125.68	0.9489	1.2814	3	1	1	1
534.98	52.962	17.644	3.0017	136.81	0.94287	1.3433	4	1	1	1
414.57	32.699	17.29	1.8912	86.53	0.84877	1.1046	1	1	1	1
256.18	22.503	15.273	1.4734	62.797	0.73441	1.1612	2	1	2	1
299.21	25.011	16.137	1.55	71.018	0.76403	1.2524	3	1	2	1
295.78	23.181	18.38	1.2612	78.764	0.60933	1.3179	4	1	1	1
176.78	31.054	7.9314	3.9153	71.305	0.96683	1.0188	1	1	2	2
190.72	27.663	9.7629	2.8335	67.147	0.93565	0.96684	2	1	2	2
137.58	22.243	8.1412	2.7322	53.553	0.93061	1.0238	3	1	2	2
169.44	24.021	9.6736	2.4831	61.971	0.91533	1.062	4	1	2	2
486.09	35.171	19.655	1.7894	103.68	0.82927	1.3426	1	1	1	1
335.38	25.859	18.634	1.3877	82.6	0.69334	1.284	2	1	1	1
302.65	22.04	18.517	1.1903	70.617	0.54238	1.383	3	1	1	1
318.07	23.032	18.454	1.2481	70.249	0.59835	1.3357	4	1	1	1
688.33	70.913	13.587	5.2191	147.9	0.98147	1.1814	1	1	1	1
554.99	56.143	13.594	4.1299	126.38	0.97024	1.2109	2	1	1	1
540.04	58.703	14.358	4.0886	130.73	0.96963	1.2498	3	1	1	1
573.78	67.078	12.512	5.3613	141.37	0.98245	1.2325	4	1	1	1
263.86	42.084	8.7381	4.8162	98.725	0.97821	1.0958	1	1	2	2
309.31	45.324	9.4504	4.796	99.11	0.97802	1.0272	2	1	2	2
407.5	56.799	10.361	5.4818	122.63	0.98322	1.2193	3	1	1	2
332.61	40.642	10.977	3.7025	96.816	0.96283	1.1222	4	1	2	2
900.67	57.058	20.839	2.738	141.13	0.93092	1.1969	1	1	1	1
872.58	59.96	19.46	3.0812	145.28	0.94587	1.2409	2	1	1	1
734.19	50.695	19.383	2.6154	123.93	0.92402	1.2605	3	1	1	1
749.81	39.262	28.437	1.3807	126.71	0.6895	1.366	4	1	1	1
214.76	21.181	14.268	1.4845	61.499	0.73908	1.0012	1	1	2	2
163.45	21.391	10.87	1.968	57.794	0.86128	1.0136	2	1	2	2
166.48	18.965	11.642	1.6291	51.487	0.78942	1.0727	3	1	2	2
161.42	18.114	12.315	1.4709	51.589	0.73333	1.0673	4	1	2	2
254.56	20.682	16.338	1.2659	62.119	0.61318	0.99246	1	1	2	2
301.23	21.074	18.697	1.1271	64.519	0.46138	1.0412	2	1	1	2
267.69	21.511	16.506	1.3032	65.119	0.64121	1.0161	3	1	2	2
298.67	20.007	19.483	1.0269	66.61	0.22752	1.0171	4	1	1	2
669.81	59.54	17.868	3.3322	152.32	0.95391	1.2151	1	2	1	1
639.17	47.819	18.332	2.6085	121.96	0.9236	1.3187	2	2	1	1
465.08	45.522	13.583	3.3515	105.15	0.95445	1.2588	3	2	1	1
298.4	37.537	10.785	3.4805	88.768	0.95784	0.90785	4	2	2	1
409.39	32.063	17.427	1.8399	83.235	0.8394	1.1108	1	2	1	1
367.63	24.846	19.427	1.279	72.534	0.62344	1.0874	2	2	1	1
385.08	25.387	20.14	1.2605	75.477	0.60877	1.0298	3	2	1	1
286.28	25.373	14.859	1.7076	67.796	0.81059	1.0367	4	2	2	1
419.96	42.318	13.902	3.044	95.889	0.9445	1.0779	1	2	1	1
496.67	41.528	16.738	2.4811	101.61	0.91518	1.1266	2	2	1	1
469.39	38.812	16.53	2.3479	93.838	0.90477	1.1035	3	2	1	1
415.18	36.514	15.221	2.399	87.958	0.90898	1.0865	4	2	1	1
268.44	23.074	15.662	1.4732	66.179	0.73435	0.95969	1	2	2	2
206.21	21.178	12.775	1.6577	56.276	0.79756	0.90882	2	2	2	2
233.89	19.904	15.428	1.2901	58.32	0.63178	0.88812	3	2	2	2
169.1	17.051	13.092	1.3024	48.686	0.64067	0.84893	4	2	2	2
563	28.805	25.725	1.1198	90.322	0.44996	2.1056	1	2	1	1
523.6	28.194	24.387	1.1561	84.93	0.5018	2.2615	2	2	1	1
548.25	27.975	26.014	1.0754	88.174	0.36782	1.7629	3	2	1	1
560.31	29.221	24.994	1.1691	91.223	0.51808	1.7084	4	2	1	1
489.66	37.817	17.371	2.177	94.649	0.88825	1.1238	1	2	1	1
291.74	32.197	12.569	2.5616	79.159	0.92066	0.96653	2	2	2	1
282.91	24.493	16.063	1.5248	73.186	0.75492	0.99266	3	2	2	1
269.38	22.97	15.421	1.4896	64.87	0.74115	1.1453	4	2	2	1
1034.3	44.95	33.209	1.3536	135.03	0.67394	0.9736	1	2	1	1
1242.4	52.636	31.987	1.6456	147.45	0.79417	1.1726	2	2	1	1
946.53	41.571	30.819	1.3489	123.47	0.67112	1.1654	3	2	1	1
850.29	45.829	26.404	1.7357	130.89	0.81735	1.14	4	2	1	1
417.2	34.729	16.097	2.1575	87.275	0.8861	1.1236	1	2	1	1
434.17	33.878	16.965	1.9969	87.806	0.86558	1.1375	2	2	1	1
344.87	27.79	16.931	1.6414	76.011	0.79298	1.0886	3	2	2	1
420.57	26.211	21.126	1.2407	77.872	0.59192	1.0629	4	2	1	1
538.22	43.575	16.907	2.5774	109.25	0.92166	1.0307	1	2	1	1
531.15	37.878	19.007	1.9929	99.787	0.86499	1.0573	2	2	1	1
388.11	31.566	16.335	1.9325	80.469	0.8557	1.0462	3	2	2	1
336.18	31.869	14.525	2.1941	83.008	0.8901	1.0444	4	2	2	1
460.64	36.701	16.676	2.2009	88.188	0.89081	1.0345	1	2	1	1
375.78	34.811	14.357	2.4248	82.95	0.911	1.0514	2	2	1	1
308.3	31.773	12.848	2.473	74.983	0.9146	1.0574	3	2	2	1
251.4	27.244	13.198	2.0643	72.994	0.87484	1.0584	4	2	2	1
354.77	22.986	20.277	1.1336	70.325	0.47095	1.0156	1	2	1	1
384.07	24.327	21.355	1.1392	75.965	0.47901	0.98253	2	2	1	1
264.87	20.54	17.643	1.1642	64.621	0.51203	1.0057	3	2	1	1
179.61	17.679	14.717	1.2013	56.213	0.55409	0.99093	4	2	2	1
282.04	28.352	14.361	1.9743	75.201	0.86223	1.1239	1	2	2	2
207.89	20.539	13.571	1.5134	57.263	0.75058	1.1232	2	2	2	2
120.82	16.581	10.572	1.5683	47.847	0.77035	0.98241	3	2	2	2
109.7	13.781	10.821	1.2736	41.515	0.61925	0.956	4	2	2	2
389.92	37.206	14.06	2.6462	93.745	0.92585	1.0479	1	2	1	1
298.2	23.567	17.095	1.3786	68.259	0.68836	0.8896	2	2	2	1
278.2	22.512	16.74	1.3448	64.875	0.6686	0.97908	3	2	2	1
253.22	20.718	16.938	1.2232	67.741	0.5759	0.88869	4	2	1	1
425.08	41.404	15.311	2.7043	104.8	0.92912	1.2053	1	2	1	1
335.17	36.018	14.101	2.5543	89.681	0.92018	1.1858	2	2	1	1
191.93	21.821	11.553	1.8888	56.044	0.84834	1.0659	3	2	2	1
305.68	24.405	16.531	1.4763	67.509	0.73565	1.0604	4	2	2	1
241.63	18.949	16.902	1.1211	60.514	0.45208	1.0282	1	2	2	2
217.99	17.522	16.253	1.0781	55.893	0.37372	1.0315	2	2	2	2
157.18	14.985	13.851	1.0818	47.443	0.38149	1.0099	3	2	2	2
160.62	15.559	13.644	1.1404	48.448	0.48064	1.0057	4	2	2	2
349.72	23.259	19.844	1.1721	71.042	0.52162	0.99592	1	2	1	1
468.31	26.32	23.405	1.1246	81.444	0.45747	1.028	2	2	1	1
433.56	27.303	20.978	1.3015	80.156	0.64005	1.0106	3	2	1	1
249.11	19.284	17.07	1.1298	59.307	0.4653	0.99783	4	2	2	1
318.4	27.995	15.69	1.7842	76.957	0.82818	1.0214	1	2	2	2
350.73	28.168	17.143	1.6431	79.802	0.79349	1.071	2	2	2	2
242.04	26.586	12.689	2.0953	68.786	0.87876	1.0594	3	2	2	2
193.01	21.803	12.583	1.7328	62.605	0.81668	1.0245	4	2	2	2
273.55	23.362	15.703	1.4877	66.596	0.74038	1.2279	1	2	2	2
215.17	21.741	13.099	1.6598	61.414	0.79813	1.1737	2	2	2	2
225.87	21.026	14.187	1.4821	59.136	0.73806	1.1145	3	2	2	2
211.53	20.365	13.834	1.4721	57.339	0.73387	1.1272	4	2	2	2
171.53	17.295	13.044	1.3259	49.891	0.65663	1.4276	1	2	2	2
140.41	15.559	11.968	1.3001	45.434	0.63903	1.3289	2	2	2	2
112.53	14.038	10.522	1.3342	40.406	0.66199	1.2094	3	2	2	2
115.97	16.406	9.4102	1.7434	45	0.81914	1.2574	4	2	2	2
487.1	35.352	19.166	1.8446	92.681	0.84029	1.0353	1	2	1	1
365.48	30.553	15.882	1.9237	77.26	0.85427	1.0304	2	2	2	1
382.85	28.803	17.377	1.6575	77.811	0.7975	1.0483	3	2	2	1
253.48	24.437	14.706	1.6618	67.563	0.79867	1.0348	4	2	2	1
536.4	41.463	17.594	2.3566	104.4	0.90551	1.0689	1	3	1	1
140.82	16.636	11.275	1.4755	46.629	0.7353	1.0864	2	3	2	1
91.521	11.334	10.657	1.0635	36.315	0.34033	1.106	3	3	2	1
77.379	10.499	9.7796	1.0736	34.117	0.36386	1.008	4	3	2	1
574.18	46.574	16.284	2.8601	104.99	0.93689	1.03	1	3	1	1
732.57	44.853	21.353	2.1006	109.79	0.87942	1.0315	2	3	1	1
638.02	45.756	18.285	2.5024	106.68	0.91668	1.0388	3	3	1	1
468.52	34.87	17.592	1.9822	88.217	0.86342	1.0187	4	3	1	1
553.37	44.038	17.163	2.5659	104.32	0.92093	1.1162	1	3	1	1
541.05	42.088	17.687	2.3796	103.89	0.90741	1.2172	2	3	1	1
426.49	36.479	15.534	2.3484	91.702	0.90481	1.1775	3	3	1	1
414.51	36.68	16.554	2.2158	100.59	0.89237	1.0844	4	3	1	1
117.18	13.181	11.679	1.1286	40.498	0.46354	1.1406	1	3	2	2
66.469	10.917	8.0478	1.3566	31.787	0.67572	1.0857	2	3	2	2
62.024	10.793	7.6153	1.4173	30.358	0.70862	1.0814	3	3	2	2
65.459	9.9602	8.8572	1.1245	32.519	0.4574	0.94952	4	3	2	2
194.15	17.589	14.576	1.2068	52.423	0.55975	1.1753	1	3	2	2
102.84	11.748	11.547	1.0174	38.384	0.1841	1.042	2	3	2	2
92.127	13.182	9.3159	1.415	37.632	0.70752	1.029	3	3	2	2
109.77	14.321	10.254	1.3966	42.416	0.69809	1.0242	4	3	2	2
144.66	17.847	10.714	1.6657	47.496	0.79974	1.0882	1	3	2	2
138.59	16.346	11.184	1.4616	45.41	0.72931	1.0905	2	3	2	2
75.358	10.768	9.4807	1.1358	33.855	0.47411	1.0396	3	3	2	2
81.824	13.214	8.1753	1.6163	35.802	0.78563	1.0325	4	3	2	2
372.15	29.672	16.878	1.7581	79.036	0.82247	1.0455	1	3	2	2
366.08	26.624	17.986	1.4803	73.137	0.73731	0.98582	2	3	1	2
258.2	28.437	11.936	2.3824	68.647	0.90764	1.0116	3	3	2	2
236.38	27.439	11.499	2.3863	69.466	0.90796	0.92726	4	3	2	2
378.41	35.66	14.918	2.3904	89.275	0.90829	1.0809	1	3	1	1
175.37	18.549	12.823	1.4465	53.501	0.72253	1.1436	2	3	2	1
140.21	16.184	11.396	1.4201	45.309	0.71003	1.1341	3	3	2	1
109.1	15.868	9.1594	1.7325	42.039	0.8166	1.0131	4	3	2	1
508.11	40.931	17.669	2.3166	105.24	0.90203	1.1028	1	3	1	1
356.59	34.676	14.327	2.4203	89.059	0.91065	1.1214	2	3	1	1
346.08	36.949	13.681	2.7008	95.524	0.92893	1.0946	3	3	1	1
298.61	32.743	12.814	2.5552	83.241	0.92024	1.0688	4	3	2	1
190.52	19.019	13.488	1.4101	54.024	0.70506	1.1428	1	3	2	2
121.62	15.171	11.013	1.3775	44.392	0.68776	1.0386	2	3	2	2
114.55	15.871	9.6039	1.6526	41.28	0.79614	1.092	3	3	2	2
81.756	11.422	9.635	1.1854	36.049	0.53701	1.0055	4	3	2	2
107.89	13.115	11.073	1.1845	39.442	0.53592	1.1288	1	3	2	2
124.65	14.967	11.096	1.3489	42.98	0.6711	1.0505	2	3	2	2
85.056	12.278	9.2859	1.3222	34.698	0.65423	1.0599	3	3	2	2
74.954	11.413	8.9911	1.2694	34.108	0.61594	1.0154	4	3	2	2
81.622	11.373	9.5877	1.1862	35.279	0.53788	1.082	1	3	2	2
98.794	13.423	9.9184	1.3534	39.754	0.67381	1.0542	2	3	2	2
73.944	12.356	8.1798	1.5106	33.699	0.74951	1.0244	3	3	2	2
69.095	10.916	8.5748	1.2731	33.049	0.61885	1.0291	4	3	2	2
146.68	14.45	13.381	1.0799	46.579	0.37747	1.1081	1	3	2	2
179.41	18.574	12.673	1.4657	51.758	0.73109	1.124	2	3	2	2
128.7	16.015	10.544	1.5188	44.794	0.75266	0.95548	3	3	2	2
180.08	16.735	14.127	1.1847	51.998	0.53617	0.87191	4	3	2	2
354.57	25.353	18.704	1.3555	74.617	0.6751	1.3408	1	3	1	1
333.15	22.57	19.417	1.1624	69.923	0.50977	1.2221	2	3	1	1
243.65	18.243	17.559	1.039	58.609	0.27127	1.0601	3	3	1	1
217.79	19.388	14.801	1.3099	56.946	0.64593	1.0532	4	3	2	1
147.48	17.236	11.295	1.526	48.402	0.75537	1.026	1	3	2	2
166.27	15.896	13.858	1.1471	49.82	0.48988	1.0432	2	3	2	2
130.72	15.647	11.394	1.3732	45.172	0.68534	1.0393	3	3	2	2
97.65	14.907	8.7296	1.7077	40.539	0.81061	1.037	4	3	2	2
144.05	17.074	11.27	1.515	47.032	0.7512	1.0356	1	3	2	2
125.26	14.264	11.586	1.2311	42.134	0.5833	1.0024	2	3	2	2
84.046	11.875	9.4132	1.2615	34.623	0.60964	1.1859	3	3	2	2
98.256	13.445	9.8121	1.3703	39.568	0.68368	1.0285	4	3	2	2
260.62	26.638	12.948	2.0573	68.727	0.87392	1.2599	1	3	2	2
289.31	23.337	16.616	1.4045	66.093	0.70217	1.2281	2	3	2	2
245.87	22.796	14.327	1.5912	62.214	0.77783	1.2676	3	3	2	2
101.35	12.408	10.804	1.1484	38.128	0.4917	1.0443	4	3	2	2
250.93	22.102	14.969	1.4765	62.693	0.73574	1.0786	1	3	2	2
252.74	26.229	12.943	2.0265	66.989	0.86976	1.1034	2	3	2	2
251.13	24.033	13.909	1.7279	63.162	0.81551	1.0955	3	3	2	2
175.43	19.234	11.973	1.6065	52.491	0.78264	0.99698	4	3	2	2
132.8	19.887	9.0403	2.1998	49.478	0.89071	0.99952	1	3	2	2
121.42	14.912	10.743	1.3881	42.265	0.69353	0.9264	2	3	2	2
89.77	12.57	9.4856	1.3252	37.773	0.65619	0.89694	3	3	2	2
71.722	10.351	9.3662	1.1052	34.453	0.42578	0.91806	4	3	2	2
99.266	12.34	10.892	1.1329	39.218	0.46998	1.0208	1	3	2	2
93.609	11.773	10.486	1.1227	36.76	0.45462	1.0824	2	3	2	2
83.844	12.232	9.07	1.3487	34.93	0.67098	1.1057	3	3	2	2
97.784	12.894	10.037	1.2846	38.299	0.62774	1.0209	4	3	2	2
